# Epitranscriptome-wide profiling identifies RNA editing events regulated by ADAR1 that are associated with DNA repair mechanisms in human TK6 cells

**DOI:** 10.1101/2025.07.11.664482

**Authors:** Akito Yoshida, Yuqian Song, Hotaru Takaine, Sujin Song, Yu-Hsien Hwang-Fu, Zachary Johnson, Kiyoe Ura, Akira Sassa

## Abstract

Adenosine-to-inosine (A-to-I) editing is an endogenous RNA modification in eukaryotes, catalyzed by adenosine deaminases acting on RNA (ADARs). This modification modulates the gene expression by influencing splicing, RNA stability, and coding potential, depending on the site of editing. Although recent studies suggest a crosstalk between A-to-I editing and transcripts involved in DNA repair, the extent and functional significance of this interaction remain unclear. To investigate this, we applied the EpiPlex RNA assay—a method enabling epitranscriptome-wide detection of RNA modifications—in human lymphoblastoid TK6 cells. Across two biological replicates, we identified 869 transcripts bearing A-to-I–modifications. Gene Ontology analysis revealed significant enrichment in genome maintenance pathways, including “chromatin remodeling” and “DNA repair.” Notably, 27 transcripts encoding DNA repair proteins—such as *ATM, FANCA, BRCA1, POLH*, and *XPA*—contained A-to-I sites within introns or 3′ untranslated regions. To assess the isoform-specific contributions of ADAR enzymes—specifically ADAR1 p150 and p110—to RNA editing, we generated p150-deficient (p150 KO) and p150/p110-deficient (p150/p110 KO) TK6 cells. A-to-I editing peaks were reduced by ∼73.4% in p150 KO cells and nearly abolished (99.9%) in p150/p110 KO cells, indicating that most editing sites are p150-dependent, while a notable subset relies on p110. Importantly, a novel splice variant of *XPA* emerged in ADAR1-deficient cells, suggesting a role for RNA editing in alternative splicing regulation. Our epitranscriptomic analysis of A-to-I RNA editing underscores a multifaceted role for ADAR1-dependent editing in preserving genome integrity through posttranscriptional regulation of DNA repair genes, laying the groundwork for future studies into RNA-based mechanisms of genome maintenance.
