## Supplementary material for "Epitranscriptome-wide profiling identifies RNA editing events regulated by ADAR1 that are associated with DNA repair mechanisms in human TK6 cells": Table S1

### Sheet: Table S1
Table S1. Primers used in this study.
Experiment	Primer	Sequence (5'-3')
pX330-gRNA for ADAR1 p150 KO	Forward	CACCGCTTCCAGTGCGGAGTAGCGG
	Reverse	AAACCCGCTACTCCGCACTGGAAGC
pX330-gRNA for ADAR1 p110 KO	Forward	CACCGTTTAGACATGGCCGAGATCA
	Reverse	AAACTGATCTCGGCCATGTCTAAAC
Left arm for p150 targeting plasmid	Forward	ATTCGAGCTCGGTACTGAGTGTAGAGAAGCGCTGAAGAC
	Reverse	GCTCGAGGGGGGGCCAAAGCCTTCCCCTCCGGAAAGTTT
Right arm for p150 targeting plasmid	Forward	GGGAAGCTTGTCGACTCTGGGTTCGTTTACAACCTCACAG
	Reverse	GCTTGCATGCCTGCACCTTCAAGTTAGGCGTCCTTAATCC
Left arm for p110 targeting plasmid	Forward	ATTCGAGCTCGGTACTCACCCTAGCCAAGTCATAAGCC
	Reverse	GGCCGATCCCATATTTGTGGAGTTGCTGTCTTCAGGTTC
Right arm for p110 targeting plasmid	Forward	TGCAATAAACAAGTTCACGGTGTTCACCCTACAAGAA
	Reverse	GCTTGCATGCCTGCACACCTCTCTCAGAAAACGGCTT
Genotyping PCR for a targeted allele with puromycin-marker (p150)	Forward	ATTCGAGCTCGGTACTGAGTGTAGAGAAGCGCTGAAGAC
	Reverse	AACAGATGGAAGGCCTCCTGG
Genotyping PCR for a targeted allele with neomycin-marker (p110)	Forward	AATATGGGATCGGCCATTGAACA
	Reverse	GCTTGCATGCCTGCACACCTCTCTCAGAAAACGGCTT
RT-qPCR for ATM	Forward	GTGTGCGAGACAAGAAAAGAGC
	Reverse	TCATTAAGCCTATGTTGAGTCCAAA
RT-qPCR for ATR	Forward	GCAACCATTGATAAGGTGGTGAAAA
	Reverse	CGTGATTGTGCCTGTGGTGAATA
RT-qPCR for FANCA	Forward	TTCAGGAATCTGTGCTGCCTTTGT
	Reverse	TACATCAACCGTGACCTGCGG
RT-qPCR for GAPDH	Forward	TCGGAGTCAACGGATTTGGT
	Reverse	TTCCCGTTCTCAGCCTTGAC
PCR for XPA-cDNA (exon2-6)	Forward	GCCCCAAAGATAATTGACACAGGAG
	Reverse	GGGTTTGCCTTGGTATCTTGTCCTC
PCR for XPA-cDNA (exon5-6)	Forward	GCATTAGAAGAAGCAAAGGAAGTCCGA
	Reverse	GGGTTTGCCTTGGTATCTTGTCCTC
