## Supplementary material for "Epitranscriptome-wide profiling identifies RNA editing events regulated by ADAR1 that are associated with DNA repair mechanisms in human TK6 cells": Table S2

### Sheet: Table S2
Table S2. A-to-I–edited gene transcripts identified by Epiplex assay in wild-type, p150 KO, and p150/p110 KO cells.
WT#1a	WT#2	p150 KO#1	p150 KO#2	p150/p110 KO#1	p150/p110 KO#2
C1orf159	C1orf159	SLC35E2A	SLC35E2A	TSPYL1	MRPL20-AS1
SLC35E2A	SLC35E2A	NOL9	NOL9	HSPA14	FAM98B
CEP104	CEP104	CAMTA1	CAMTA1	LOC100421372
ICMT	ICMT	MIR34AHG	MIR34AHG	FAM98B
NOL9	NOL9	DFFA	DFFA
CAMTA1	DNAJC11	TNFRSF8	KAZN
TNFRSF9	CAMTA1	KAZN	PINK1-AS
GPR157	TNFRSF9	PINK1-AS	EIF4G3
MIR34AHG	MIR34AHG	EIF4G3	SRSF4
SLC25A33	H6PD	PHACTR4	MECR
LZIC	SLC25A33	EPB41	S100PBP
NMNAT1	LZIC	S100PBP	CLSPN
DFFA	NMNAT1	KIAA0319L	MFSD2A
PLOD1	DFFA	CLSPN	SCMH1
TNFRSF8	PEX14	MFSD2A	B4GALT2
KAZN	MIIP	SCMH1	FAF1
EMC1	TNFRSF8	HIVEP3	CC2D1B
TMCO4	KAZN	B4GALT2	DPH5
PINK1-AS	EMC1	IPP	PIP5K1A
EIF4G3	PINK1-AS	CC2D1B	POGZ
USP48	EIF4G3	LOC105378741	CD48
SRRM1	SRRM1	ANKRD13C	F11R
CLIC4	RPS6KA1	GBP4	RGS5
PIGV	ZDHHC18	SASS6	RABGAP1L
GPN2	GPN2	LINC01307	CSRP1-AS1
NUDC	NUDC	CLCC1	RPS10P7
MED18	PHACTR4	SLC16A1-AS1	MDM4
PHACTR4	EPB41	PIP5K1A	DTL
GMEB1	PTP4A2	POGZ	YIPF4
EPB41	TMEM39B	PRCC	CEBPZOS
PTP4A2	ZBTB8A	IFI16	LRPPRC
ZBTB8A	RBBP4	CD48	LOC124907759
RBBP4	S100PBP	F11R	CAMKMT
S100PBP	TMEM35B	RGS5	GCFC2
PSMB2	CLSPN	LINC01675	INPP4A
CLSPN	AGO3	CSRP1-AS1	LIMS1
AGO3	MACF1	MDM4	ZC3H8
MACF1	MFSD2A	DTL	UGGT1
MFSD2A	SCMH1	GPATCH2	TANK
SCMH1	PPIH	MPV17	CHROMR
KDM4A	C1orf50	YIPF4	PMS1
ST3GAL3	KDM4A	STRN	ORC2
B4GALT2	B4GALT2	CEBPZOS	CASP8
IPP	MMACHC	LRPPRC	NOP58
MAST2	IPP	PSME4	NDUFS1
RAD54L	MAST2	CLHC1	LOC102725082
CC2D1B	OSBPL9	WDPCP	DNPEP
OMA1	CC2D1B	FBXO48	EMC3-AS1
DAB1	LRP8	AAK1	IQSEC1
IL23R	NDC1	ANXA4	LIMD1
PKN2	OMA1	GCFC2	SCAP
GBP4	DAB1	POLR1A	ZNF589
GBP6	ITGB3BP	INPP4A	NCKIPSD
ZNF644	IL23R	LIMS1	USP4
HFM1	ANKRD13C	PSD4	RBM6
RPAP2	GBP4	ERCC3	IQCB1
SASS6	GBP6	UGGT1	TPRA1
DPH5	ZNF644	TANK	UBA5
LINC01307	HFM1	CHROMR	TOPBP1
SARS1	DPH5	PMS1	TFDP2
SLC16A1-AS1	LINC01307	ORC2	GK5
TTF2	SARS1	CASP8	ATR
RNF115	GNAI3	NOP58	GMPS
RBM8A	SLC16A1-AS1	NDUFS1	SSR3
MRPS21	RNF115	LOC102725082	EGFEM1P
CTSS	RBM8A	ARPC2	TNIK
SETDB1	MRPS21	DNPEP	MFN1
GABPB2	GABPB2	SGPP2	LSG1
PIP5K1A	PIP5K1A	SP100	SENP5
POGZ	POGZ	TTLL3	NCBP2
TPM3	TPM3	ARPC4-TTLL3	MELTF
GBAP1	GBAP1	EMC3-AS1	HAUS3
MSTO1	MSTO1	IQSEC1	POLN
YY1AP1	YY1AP1	RBSN	ZFYVE28
IFI16	DAP3	MLH1	STX18-AS1
CD48	IFI16	LRRFIP2	LOC124900165
F11R	CD48	SS18L2	DCAF16
FCRLB	F11R	LIMD1	LINC02484
RGS5	FCRLB	ZNF589	CNGA1
RCSD1	ATF6	USP4	FRYL
SFT2D2	RGS5	NICN1	SLC39A8
DARS2	RCSD1	DAG1	ZNF827
RABGAP1L	SFT2D2	ACTR8	TMEM192
FAM20B	RABGAP1L	IQCB1	CBR4
TOR1AIP2	FAM20B	TPRA1	GALNT7-DT
CDC73	TOR3A	EEFSEC	SNX25
ASPM	TOR1AIP2	UBA5	NIPBL
CSRP1-AS1	CDC73	TOPBP1	ZFYVE16
RPS10P7	ASPM	TFDP2	PPIP5K2
MDM4	CSRP1-AS1	GK5	STARD4
CDK18	RPS10P7	GMPS	LYRM7
RCOR3	MDM4	SSR3	SIL1
DTL	CD46	EGFEM1P	HMGXB3
GPATCH2	RCOR3	TNIK	CCDC69
SRP9	INTS7	TP63	ATOX1
EXO1	DTL	TNK2	PWWP2A
LINC01347	GPATCH2	SENP5	DOCK2
ZNF496-DT	SRP9	NCBP2	AACSP1
TAF1B	EXO1	HAUS3	TBC1D9B
RRM2	LINC01347	POLN	FARS2
ROCK2	CNST	ZFYVE28	ATXN1
UBXN2A	ZNF496-DT	STX18-AS1	LY6G5B
RAB10	TAF1B	LOC124900165	MSH5-SAPCD1
MPV17	RRM2	DCAF16	MSH5
GTF3C2-AS2	UBXN2A	TLR10	TAPBP
DPY30	RAB10	SMIM14	MTCH1
YIPF4	MPV17	PDS5A	ZFAND3
EIF2AK2	GTF3C2-AS2	FRYL	RPL7L1
CEBPZOS	DPY30	CLOCK	POLH
GEMIN6	YIPF4	SHROOM3-AS1	POLR1C
LRPPRC	EIF2AK2	BMP2K	KIAA1586
LOC124907759	CEBPZOS	SLC39A8	SDHAF4
CAMKMT	GEMIN6	CXXC4-AS1	KCNQ5
ATP6V1E2	THADA	GSTCD	SNX14
CLHC1	LRPPRC	ANK2	ECHDC1
PEX13	LOC124907759	ANAPC10	LOC102723724
WDPCP	CAMKMT	ZNF827	NUP43
LINC02245	GPR75-ASB3	FHIP1A	TNRC18
PPP3R1	CLHC1	TMEM131L	IGF2BP3
AAK1	XPO1	TMEM192	PALS2
ALMS1-IT1	LINC02245	CBR4	VOPP1
ALMS1	AAK1	SNX25	PSPH
C2orf81	FBXO41	SRD5A1	VKORC1L1
GCFC2	ALMS1-IT1	ERCC8	PMS2P4
POLR1A	ALMS1	CENPK	DBF4
CYTOR	EVA1A-AS	GTF2H2B	SGCE
RPIA	GCFC2	ZFYVE16	ZNF789
LINC00342	POLR1A	PPIP5K2	TSC22D4
ARID5A	CYTOR	STARD4	TSC22D4-C7ORF61
LMAN2L	RPIA	TNFAIP8	RINT1
INPP4A	LINC00342	LYRM7	ST7
RPL31	ARID5A	TXNDC15	LINC00996
LIMS1	KANSL3	SIL1	XKR6
CCDC138	INPP4A	ATOX1	TACC1
RANBP2	MRPS9	CLINT1	GINS4
ZC3H8	LIMS1	PWWP2A	SLC20A2
TTL	CCDC138	DOCK2	FAM110B
POLR1B	RANBP2	NSD1	CFAP418
PSD4	ZC3H8	AACSP1	MTDH
SLC35F5	TTL	FARS2	MAILR
LOC105373592	PSD4	ATXN1	ZHX2
MAP3K2	SLC35F5	LY6G5B	PVT1
WDR33	WDR33	MSH5-SAPCD1	AK3
POLR2D	UGGT1	MSH5	PSIP1
UGGT1	SMPD4BP	TAPBP	BNC2
SMPD4BP	LY75	MTCH1	PAX5
LY75	LY75-CD302	ZFAND3	CARNMT1
LY75-CD302	TANK	RPL7L1	CEP78
TANK	FASTKD1	POLH	TLE4
FASTKD1	METTL8	POLR1C	CENPP
METTL8	CHROMR	ELOVL5	ZNF782
LNPK	PMS1	KIAA1586	NANOGP5
CHROMR	ORC2	SDHAF4	INVS
PMS1	CASP8	KCNQ5	CNTRL
ORC2	NOP58	SENP6	TRUB2
CFLAR	CYP20A1	SNX14	COQ4
CASP8	NDUFS1	NCOA7	GLE1
NOP58	PIKFYVE	ECHDC1	DYNC2I2
BMPR2	LOC102725082	LOC102723724	FNBP1
WDR12	SNHG31	UST	TRAF2
CYP20A1	MREG	ZC3H12D	LARP4B
NDUFS1	RPL37A	NUP43	CELF2
METTL21A	ARPC2	MTHFD1L	FRMD4A
SNHG31	CNOT9	PDE10A	STAM
MREG	LOC105373883	TNRC18	LOC105378339
RPL37A	DNPEP	CDK13	ANAPC16
ARPC2	SGPP2	POLR2J4	TCTN3
CNOT9	SP100	VOPP1	GATD1
DNPEP	TTLL3	PSPH	PGAP2
SGPP2	ARPC4-TTLL3	LINC03006	OR51B5
RHBDD1	EMC3-AS1	VKORC1L1	TRIM66
SP100	VHL	LINC00174	C11orf58
CAB39	GHRLOS	PMS2P4	ZDHHC13
SCLY	SEC13	CALN1	DNAJC24
UBE2F-SCLY	IQSEC1	BAZ1B	LOC124902660
ING5	NUP210	HIP1	CAPRIN1
TTLL3	MRPS25	DTX2P1-UPK3BP1-PMS2P11	NXF1
ARPC4-TTLL3	RBSN	AKAP9	C11orf80
EMC3-AS1	UBE2E1	SGCE	LOC124902695
FANCD2	CLASP2	PON2	KDM2A
VHL	MLH1	ZNF789	XNDC1N
IQSEC1	LRRFIP2	CNPY4	XNDC1N-ZNF705EP-ALG1L9P
NUP210	RPL14	TSC22D4	CLPB
MRPS25	TCAIM	TSC22D4-C7ORF61	NEU3
RBSN	ZNF852	POLR2J2-UPK3BL1	ALG8
METTL6	LIMD1	RINT1	CENATAC
UBE2E1	CCR1	KCND2	SMCO2
CLASP2	KIF9-AS1	HILPDA-AS1	FAR2
MLH1	KLHL18	ACTR3C	DNM1L
LRRFIP2	SCAP	LINC00996	IRAK4
XYLB	SMARCC1	NOM1	LARP4
RPL14	ZNF589	TUSC3	R3HDM2
ZNF621	CCDC51	TNFRSF10B	MDM2
TCAIM	NCKIPSD	TACC1	MRPL42
ZNF852	PRKAR2A	GINS4	RNFT2
LIMD1	USP4	SLC20A2	CIT
SCAP	NICN1	HOOK3	GCN1
MAP4	RBM6	FAM110B	RILPL2
ZNF589	ABHD14B	MAILR	BRI3BP
CCDC51	PHF7	SAMD12	TMEM132D
NCKIPSD	RFT1	PVT1	ZMYM2
PRKAR2A	RPP14	AK3	SAP18
USP4	HTD2	PSIP1	POLR1D
NICN1	NSUN3	BNC2	N4BP2L2
RBM6	CMSS1	PAX5	RFC3
ABHD14B	LOC124909400	ZCCHC7	GPALPP1
PHF7	IQCB1	CARNMT1	VPS36
RFT1	TPRA1	CEP78	HNRNPA1L2
ACTR8	EEFSEC	TLE4	UBAC2
RPP14	UBA5	RMI1	PCCA
HTD2	TOPBP1	SPIN1	L2HGDH
FOXP1	STAG1	CENPP	DMAC2L
NSUN3	TFDP2	TRIM14	ZBTB25
CMSS1	GK5	LOC107987108	RAD51B
LOC124909400	ATR	PHF19	AHSA1
IQCB1	RNF13	CNTRL	DGLUCY
PARP15	SLC33A1	NR6A1	TECPR2
TPRA1	GMPS	SLC25A25-AS1	LINC03034
UBA5	SSR3	TRUB2	PGBD4
EPHB1	RSRC1	COQ4	FAM98B
TFDP2	EGFEM1P	GLE1	KNL1
GK5	TNIK	DYNC2I2	SNX22
ATR	TBL1XR1	FNBP1	ACSBG1
RNF13	ZNF639	TRAF2	AKAP13
SLC33A1	MFN1	LARP4B	NPRL3
GMPS	YEATS2	FBH1	PKMYT1
SSR3	POLR2H	PFKFB3	NMRAL1
EGFEM1P	ST6GAL1	CELF2	LOC107984859
TNIK	TP63	FRMD4A	SMG1
TBL1XR1	TMEM44	PTER	VPS35L
FXR1	LSG1	STAM	KNOP1
DCUN1D1	TNK2	WDFY4	PRKCB
YEATS2	DYNLT2B	LOC105378339	SPN
ST6GAL1	SENP5	ANAPC16	KCTD13
TMEM44	NCBP2	DNAJB12	LONP2
LSG1	MELTF	HELLS	PSME3IP1
ACAP2	DLG1	TCTN3	GFOD2
TNK2	BDH1	ENTPD1	NUTF2
DYNLT2B	LRCH3	VTI1A	NFATC3
LOC105374306	ZNF721	DEAF1	ST3GAL2
RNF168	ABCA11P	GATD1	CENPN
SENP5	PCGF3-AS1	PGAP2	MTHFSD
NCBP2	LOC124900163	OR51B5	SLC7A5
MELTF	LETM1	STK33	CPNE7
DLG1	NSD2	TRIM66	VPS9D1-AS1
LINC02012	HAUS3	C11orf58	FANCA
BDH1	POLN	ZDHHC13	ABR
LRCH3	ZFYVE28	DNAJC24	SMG6
ZNF718	SH3BP2	HSD17B12	RABEP1
ZNF721	NOP14	FAM111A	DHX33
ABCA11P	STX18-AS1	NXF1	PIGL
PCGF3-AS1	LOC124900165	LOC124902686	SARM1
LOC124900163	DCAF16	RBM14-RBM4	RSKR
LETM1	SEPSECS-AS1	C11orf80	SUPT6H
NSD2	PI4K2B	LOC124902695	SSH2
HAUS3	TLR10	KDM2A	SUZ12P1
POLN	KLHL5	XNDC1N	RHOT1
ZFYVE28	UGDH-AS1	XNDC1N-ZNF705EP-ALG1L9P	RAD51D
SH3BP2	SMIM14	CLPB	RAD51L3-RFFL
NOP14	PDS5A	ALG8	SNHG30
STX18-AS1	FRYL	MAML2	MYO19
LOC124900165	OCIAD1	CENATAC	CACNB1
EVC2	SCFD2	GRAMD1B	BRCA1
DCAF16	CLOCK	MGST1	TMEM106A
PI4K2B	GRSF1	SMCO2	NFE2L1
TLR10	ANKRD17	FAR2	MED13
KLHL5	BMP2K	DNM1L	SNHG16
UGDH-AS1	HSD17B11	IRAK4	NPLOC4
SMIM14	SLC39A8	LARP4	PIEZO2
PDS5A	SLC9B2	LOC112268096	RNF125
CNGA1	GSTCD	CSAD	ZSCAN30
FRYL	ZGRF1	SPRYD4	TPGS2
OCIAD1	ANK2	R3HDM2	CNN2
CLOCK	METTL14	USP15	MFSD12
GRSF1	MAD2L1	MDM2	PIP5K1C
COX18	SPATA5	OSBPL8	ZNF559-ZNF177
ANKRD17	HSPA4L	MRPL42	ZNF559
SHROOM3-AS1	ANAPC10	VPS29	PRKCSH
BMP2K	ZNF827	RNFT2	CALR
HSD17B11	LRBA	GCN1	MRI1
PPM1K	MND1	COQ5	SMIM7
FAM13A	TMEM192	RILPL2	BISPR
SLC39A8	CBR4	BRI3BP	MVB12A
SLC9B2	DCTD	TMEM132D	FCHO1
PPA2	MYL12BP2	SFSWAP	IPO5P1
GSTCD	LINC02363	ZMYM2	CD22
RPL34	SNX25	SAP18	PROSER3
ELOVL6	SRD5A1	POLR1D	MED29
ANK2	GUSBP1	LINC00426	PLEKHG2
MAD2L1	NUP155	N4BP2L2	ZNF780B
SPATA5	MRPS30	VPS36	QPCTL
HSPA4L	IL6ST	HNRNPA1L2	DHX34
ANAPC10	SETD9	PIBF1	IL4I1
ZNF827	NDUFAF2	UBAC2	NUP62
MND1	SLC30A5	PCCA	ZNF587B
TMEM192	GTF2H2C	ANKRD10	ZNF587
CBR4	GTF2H2B	RAB2B	ZNF544
GALNT7-DT	ZFYVE16	RBM23	PSMF1
.	XRCC4	MIA2	MAVS
MYL12BP2	SLF1	L2HGDH	PLCB1
SNX25	PPIP5K2	DMAC2L	TASP1
DAP	STARD4	GCH1	AHCY
LOC124900954	PGGT1B	MAPK1IP1L	TOP1
NIPBL	COMMD10	MNAT1	MYBL2
NUP155	DTWD2	ZBTB25	ZNF335
MRPS30	SRFBP1	RAD51B	NCOA3
IL6ST	LMNB1	PCNX1	LOC105372639
NDUFAF2	LYRM7	AHSA1	CSTF1
CWC27	TXNDC15	DGLUCY	SS18L1
CENPK	PKD2L2-DT	ZNF839	BAGE2
SLC30A5	SIL1	TECPR2	ERLEC1P1
CCDC125	CSNK1A1	TRAF3	IFNAR2
GTF2H2C	HMGXB3	NIPA1	PEX26
GTF2H2B	LOC107986463	PWARSN	THOC5
XRCC4	CCDC69	SNHG14	PRR14L
PPIP5K2	ATOX1	PGBD4	APOL6
STARD4	CLINT1	KNL1	FOXRED2
PGGT1B	PWWP2A	SNX22	MICALL1
DTWD2	DOCK2	LRRC49	DMC1
TNFAIP8	ZNF346	ARIH1	RANGAP1
SRFBP1	NSD1	PEAK1	ACO2
LMNB1	AACSP1	ACSBG1	CENPM
LYRM7	TBC1D9B	UBE2Q2P2	PARVB
TXNDC15	SLC22A23	AKAP13	SYAP1
PKD2L2-DT	FARS2	NPRL3	UXT
SIL1	RREB1	LOC100134368	RBM3
CSNK1A1	MCUR1	RAB11FIP3	GNL3L
HMGXB3	ATXN1	IFT140	CENPI
LOC107986463	NUP153	CREBBP	SEPTIN6
CCDC69	TRIM27	LOC107984859	NLGN4Y
ATOX1	LY6G5B	VPS35L
CLINT1	MSH5-SAPCD1	KNOP1
PWWP2A	MSH5	PRKCB
DOCK2	TAPBP	SPN
UIMC1	LOC101929285	QPRT
ZNF346	SRPK1	KCTD13
NSD1	MTCH1	KAT8
AACSP1	ZFAND3	LONP2
TBC1D9B	TAF8	PSME3IP1
LYRM4	RPL7L1	CBFB
FARS2	CNPY3-GNMT	GFOD2
BLOC1S5-TXNDC5	RRP36	RANBP10
MCUR1	POLH	PSKH1
ATXN1	POLR1C	NFATC3
NUP153	MAD2L1BP	PDPR
LY6G5B	ELOVL5	ST3GAL2
MSH5-SAPCD1	KIAA1586	PDPR2P
MSH5	PRIM2	CENPN
TAPBP	SDHAF4	PLCG2
RPS10	KCNQ5	MTHFSD
RPS10-NUDT3	SENP6	SLC7A5
MTCH1	UBE3D	CPNE7
ZFAND3	SNX14	VPS9D1-AS1
TAF8	ORC3	FANCA
RPL7L1	MMS22L	SMYD4
CNPY3-GNMT	FBXL4	RABEP1
RRP36	MTRES1	KIAA0753
POLH	PDSS2	POLR2A
POLR1C	CEP57L1	MYH3
MAD2L1BP	CCDC162P	SCO1
ELOVL5	.	PIGL
KIAA1586	MFSD4B	SARM1
PRIM2	LOC124901376	RSKR
SDHAF4	TRAF3IP2	SUPT6H
KCNQ5	TRMT11	RPL23A
SNX14	ECHDC1	SSH2
MMS22L	MAP3K5	SUZ12P1
FBXL4	NHSL1	RHOT1
TSTD3	LOC102723724	RAD51D
MTRES1	HIVEP2	RAD51L3-RFFL
CEP57L1	UST	SNHG30
CCDC162P	GINM1	AP2B1
MFSD4B	NUP43	MYO19
LOC124901376	MTHFD1L	CACNB1
TRAF3IP2	ARID1B	MED1
NCOA7	PDE10A	BRCA1
TRMT11	FOXK1	TMEM106A
ECHDC1	TNRC18	ASB16-AS1
MAP3K5	FBXL18	NFE2L1
LOC102723724	ZDHHC4	COX11
UST	HDAC9	CLTC
ZC3H12D	PALS2	PITPNC1
GINM1	CYCS	PRKAR1A
NUP43	CREB5	ARSG
PDE10A	SCRN1	UNK
PRKAR1B	VPS41	SNHG16
FOXK1	CDK13	MFSD11
TNRC18	POLR2J4	TNRC6C
FBXL18	ZMIZ2	AFMID
HDAC9	H2AZ2	NPLOC4
IGF2BP3	SEPTIN7P2	NDUFV2
PALS2	VOPP1	PIEZO2
CYCS	PSPH	SNRPD1
CREB5	LINC03006	RNF125
SCRN1	VKORC1L1	MIR4527HG
CDK13	CRCP	SEC11C
MPLKIP	RABGEF1	MBP
PSMA2	PMS2P4	CNN2
POLR2J4	CALN1	PIP5K1C
H2AZ2	LIMK1	CERS4
VOPP1	PMS2P5	ZNF559-ZNF177
PSPH	POM121C	ZNF559
SUMF2	HIP1	ILF3
ERV3-1	LINC03009	SPC24
ERV3-1-ZNF117	DTX2P1-UPK3BP1-PMS2P11	PRKCSH
CCT6P3	DBF4	CALR
LINC03006	ADAM22	MRI1
VKORC1L1	GTPBP10	SLC35E1
CRCP	AKAP9	SMIM7
LINC00174	KRIT1	BISPR
RABGEF1	SGCE	MVB12A
PMS2P4	PON2	FCHO1
CALN1	SDHAF3	GMIP
LOC124901670	ZNF789	ZNF714
LIMK1	ZNF655	ZNF708
CLIP2	TAF6	CD22
STAG3L2	STAG3L5P-PVRIG2P-PILRB	LINC01531
POM121C	TSC22D4	PROSER3
HIP1	TSC22D4-C7ORF61	PLEKHG2
DTX2P1-UPK3BP1-PMS2P11	CUX1	ZNF780B
DBF4	LOC100630923	AKT2
ADAM22	LOC100289561	C19orf47
GTPBP10	ORAI2	QPCTL
AKAP9	RINT1	DHX34
KRIT1	HILPDA-AS1	ZSWIM9
SGCE	METTL2B	KCNJ14
PON2	LINC01000	IL4I1
SDHAF3	CALU	NUP62
ZNF789	TNPO3	TMEM238
ZNF655	LOC105375523	ZNF587B
ZNF3	TTC26	ZNF587
CNPY4	NDUFB2	ZNF417
TSC22D4	ZNF767P	ZNF544
TSC22D4-C7ORF61	ACTR3C	PSMF1
LOC100630923	LINC00996	MAVS
LOC100289561	NOM1	TMEM230
ORAI2	NCAPG2	PLCB1
POLR2J2-UPK3BL1	XKR6	TASP1
RINT1	TUSC3	LOC124904889
HILPDA-AS1	XPO7	AHCY
METTL2B	TRIM35	TOP1
TNPO3	LOC101929492	ZNF335
AHCYL2	TACC1	CD40
LOC105375523	GINS4	AURKA
SLC37A3	SLC20A2	CSTF1
CUL1	HOOK3	SS18L1
ZNF786	TGS1	RTEL1-TNFRSF6B
ZNF767P	LYN	RTEL1
ACTR3C	FAM110B	DNAJC5
LINC00996	ARFGEF1	BAGE2
KMT2C	INTS8	ERLEC1P1
NOM1	CFAP418	IFNAR2
NCAPG2	SPAG1	CHAF1B
ESYT2	MAILR	NDUFV3
MCPH1	PKHD1L1	PKNOX1
XKR6	ZHX2	PEX26
TUSC3	NTAQ1	TANGO2
XPO7	PVT1	KLHL22
TRIM35	HSF1	DDT
TACC1	AK3	THOC5
GINS4	PSIP1	PRR14L
SLC20A2	BNC2	APOL6
HOOK3	PLIN2	FOXRED2
PRKDC	SMU1	GGA1
TGS1	GNE	DMC1
FAM110B	PAX5	ACO2
MTFR1	ZCCHC7	SREBF2
CA13	FXN	CENPM
CFAP418	CARNMT1	LOC124905131
SPAG1	CEP78	PARVB
MAILR	TLE4	PPP6R2
PKHD1L1	RMI1	FAM239A
ZHX2	CENPP	SYAP1
NTAQ1	IPPK	CHST7
PVT1	FAM120A	ZNF41
HSF1	LOC100132077	UXT
AK3	ERCC6L2	RBM3
PSIP1	ZNF782	TFE3
BNC2	XPA	GNL3L
CNTLN	ANP32B	FTX
PLIN2	LOC124902227	CENPI
SMU1	TRIM14	SEPTIN6
PAX5	ANKS6	NLGN4Y
ZCCHC7	MSANTD3-TMEFF1
FAM27E3	TMEM245
FXN	PHF19
CARNMT1	CNTRL
CEP78	MRRF
TLE4	DENND1A
AUH	NR6A1
CENPP	GOLGA1
FGD3	RABEPK
FAM120A	SLC25A25-AS1
ZNF782	TRUB2
MFSD14C	COQ4
XPA	GLE1
ANP32B	DYNC2I2
LOC124902227	KYAT1
TRIM14	FNBP1
ANKS6	EXOSC2
MSANTD3-TMEFF1	PRRC2B
PHF19	GTF3C4
CNTRL	TRAF2
MRRF	LARP4B
DENND1A	FBH1
NR6A1	CELF2
GOLGA1	FRMD4A
RABEPK	PTER
GAPVD1	VIM-AS1
LOC107987132	STAM
SLC25A25-AS1	NSUN6
TRUB2	WAC-AS1
COQ4	ZNF33A
GLE1	ZNF37BP
DYNC2I2	MAPK8
FNBP1	JMJD1C
EXOSC2	HERC4
PRRC2B	CCAR1
TRAF2	ANAPC16
LARP4B	USP54
PFKFB3	FUT11
CELF2	ADK
UPF2	NUTM2B-AS1
FRMD4A	CCSER2
FAM107B	SHLD2
MINDY3	HELLS
PTER	TCTN3
VIM-AS1	ENTPD1
STAM	VTI1A
NSUN6	GRK5
DNAJC1	TIAL1
PDSS1	EEF1AKMT2
WAC-AS1	DEAF1
ZNF33A	GATD1
ZNF37BP	CHID1
HNRNPF	NUP98
BMS1P2-AGAP9	PGAP2
LOC124902421	OR51B5
ANXA8	DNHD1
HERC4	TRIM66
CCAR1	C11orf58
ANAPC16	ZDHHC13
FUT11	DNAJC24
ADK	EIF3M
NUTM2B-AS1	LOC124902660
CCSER2	CAPRIN1
SHLD2	HSD17B12
HELLS	FAM111A
TCTN3	LOC102723575
ENTPD1	TMEM138
ZNF518A	MYRF
VTI1A	TAF6L
EEF1AKMT2	SPINDOC
ZRANB1	FRMD8
DEAF1	LOC101927789
GATD1	RBM14-RBM4
CHID1	SPTBN2
NUP98	C11orf80
PGAP2	LOC124902695
OR51B5	KDM2A
DNHD1	CPT1A
STK33	IGHMBP2
TRIM66	XNDC1N
C11orf58	XNDC1N-ZNF705EP-ALG1L9P
ZDHHC13	CLPB
DNAJC24	FCHSD2
LOC124902660	C2CD3
CAPRIN1	NEU3
HSD17B12	UVRAG
PEX16	ACER3
CELF1	CLNS1A
LOC102723575	INTS4
MYRF	ALG8
TAF6L	CTSC
STX5	MRE11
SPINDOC	MAML2
MACROD1	SLC35F2
LOC124902686	ATM
FERMT3	DDX10
ESRRA	SIK3
FRMD8	LOC124902768
LOC101927789	CENATAC
RBM14-RBM4	GRAMD1B
SPTBN2	MSANTD2
C11orf80	TIRAP
LOC124902695	CHD4
KDM2A	ETV6
ANKRD13D	MGST1
LRP5	MED21
CPT1A	ARNTL2
IGHMBP2	SMCO2
XNDC1N	FAR2
XNDC1N-ZNF705EP-ALG1L9P	TMTC1
CLPB	BICD1
C2CD3	DNM1L
NEU3	IRAK4
UVRAG	FKBP11
ACER3	CERS5
CLNS1A	LARP4
INTS4	LETMD1
ALG8	LOC112268096
CTSC	CSAD
MRE11	ESPL1
MAML2	CD63-AS1
ATM	ORMDL2
SIK2	TIMELESS
LOC124902768	SPRYD4
CENATAC	R3HDM2
SORL1	XPOT
TIRAP	MDM2
WNK1	TMEM19
CHD4	MRPL42
MGST1	SLC25A3
MED21	USP30-AS1
ARNTL2	VPS29
SMCO2	NAA25
FAR2	PTPN11
TMTC1	TPCN1
DNM1L	RNFT2
PUS7L	LOC101928274
IRAK4	CIT
ADCY6	GCN1
FKBP11	TMEM120B
LARP4	RILPL2
LETMD1	BRI3BP
LOC112268096	TMEM132D
CSAD	PUS1
ESPL1	ANKLE2
CS	ZMYM2
R3HDM2	POLR1D
XPOT	N4BP2L2
LLPH	RFC3
MDM2	SLC25A15
MRPL42	GPALPP1
CEP83	TPT1-AS1
SLC25A3	NUDT15
USP30-AS1	SPRYD7
ATP2A2	TRIM13
VPS29	DLEU2
MAPKAPK5	VPS36
PTPN11	HNRNPA1L2
RNFT2	SUGT1
FBXW8	DIS3
LOC101928274	PIBF1
TAOK3	MYCBP2
CIT	UBAC2
GCN1	PCCA
TMEM120B	BIVM
VPS33A	ANKRD10
MTRFR	LINC01297-DUXAP10-NBEAP6
RILPL2	DUXAP10
NCOR2	TEP1
BRI3BP	RAB2B
TMEM132D	PSMB5
SFSWAP	AP4S1
PUS1	FKBP3
ZMYM2	L2HGDH
POLR1D	DMAC2L
N4BP2L2	GCH1
SLC25A15	WDHD1
GPALPP1	MAPK1IP1L
TPT1-AS1	PPM1A
EBPL	MNAT1
SPRYD7	ZBTB25
DLEU2	GPHN
VPS36	RAD51B
CKAP2	ERH
HNRNPA1L2	PCNX1
SUGT1	LIN52
DIS3	FCF1
PIBF1	NEK9
MYCBP2	TTLL5
UBAC2	SAMD15
PCCA	AHSA1
BIVM	ALKBH1
ANKRD10	NRDE2
LINC01297-DUXAP10-NBEAP6	DGLUCY
DUXAP10	ATXN3
TEP1	CPSF2
RAB2B	TECPR2
BCL2L2-PABPN1	TRAF3
AP4S1	MARK3
NUBPL	PACS2
PRORP	MTA1
L2HGDH	SNURF
DMAC2L	SNRPN
CDKL1	SNHG14
WDHD1	LINC03034
MAPK1IP1L	KLF13
PPM1A	PGBD4
MNAT1	KATNBL1
ZBTB25	IVD
RAD51B	KNL1
ERH	OIP5-AS1
SLC39A9	NDUFAF1
PCNX1	LRRC57
PTGR2	CATSPER2P1
LIN52	CTDSPL2
NEK9	LOC124903489
TTLL5	TRPM7
SAMD15	SPPL2A
AHSA1	TMOD3
ALKBH1	RAB27A
NRDE2	SNX22
DGLUCY	PCLAF
ATXN3	SPG21
CPSF2	CLPX
ZNF839	DENND4A
TECPR2	ARIH1
TRAF3	PEAK1
MARK3	ACSBG1
GPR132	AKAP13
PACS2	ZNF710
MTA1	ZNF710-AS1
NIPA2	LOC124903553
PWARSN	NPRL3
SNHG14	RAB11FIP3
LINC03034	IFT140
PGBD4	RN7SL219P
KATNBL1	PKMYT1
FAM98B	ZNF213-AS1
KNL1	CREBBP
OIP5-AS1	NMRAL1
NDUFAF1	CIITA
RPAP1	LOC107984859
LRRC57	GSPT1
CATSPER2P1	MIR193BHG
CTDSPL2	SMG1
TRPM7	VPS35L
SPPL2A	KNOP1
TMOD3	MOSMO
TCF12	PRKCB
SNX22	SMG1P2
PCLAF	SPN
CLPX	KCTD13
DENND4A	NPIPB13
ARIH1	ITGAL
SCAMP2	KAT8
PEAK1	C16orf87
ACSBG1	LONP2
ZFAND6	HEATR3
AKAP13	CBFB
ZNF710-AS1	RIPOR1
IDH2	GFOD2
LOC124903553	NUTF2
NPRL3	PSKH1
RAB11FIP3	DUS2
IFT140	NFATC3
RNPS1	PDF
PKMYT1	COG8
ZNF213-AS1	PDPR
TRAP1	DDX19A-DT
NMRAL1	ST3GAL2
PMM2	DHODH
CIITA	PDPR2P
LOC107984859	CENPN
GSPT1	PLCG2
MIR193BHG	MTHFSD
NDE1	SPG7
SMG1	CPNE7
VPS35L	VPS9D1-AS1
KNOP1	FANCA
SLC7A5P2	TLCD3A
NPIPB5	PITPNA
PRKCB	SMYD4
ARHGAP17	SMG6
SMG1P2	METTL16
SPN	TRPV1
QPRT	SHPK
KCTD13	P2RX5
NPIPB13	P2RX5-TAX1BP3
ITGAL	CAMTA2-AS1
ZNF785	KIF1C
FBXL19	ZNF594-DT
KAT8	RABEP1
C16orf87	DHX33
LONP2	NLRP1
HEATR3	NAA38
PSME3IP1	NDEL1
PDP2	STX8
CBFB	MYH3
RIPOR1	SCO1
GFOD2	PIGL
NUTF2	NT5M
PSKH1	TOP3A
DUS2	FAM83G
NFATC3	SPECC1
PDF	LOC124903958
COG8	TMEM97
NFAT5	SARM1
PDPR	RSKR
SMG1P7	SUPT6H
DDX19A-DT	PHF12
ST3GAL2	SSH2
DHODH	SUZ12P1
PDPR2P	UTP6
ADAT1	RHOT1
CENPN	C17orf75
PLCG2	RAD51D
MTHFSD	RAD51L3-RFFL
ANKRD11	SNHG30
SPG7	AP2B1
CPNE7	MYO19
VPS9D1-AS1	AATF
FANCA	TADA2A
AFG3L1P	DUSP14
TLCD3A	CACNB1
PITPNA	MED1
SMYD4	IKZF3
METTL16	STAT5B
SHPK	PSMC3IP
UBE2G1	BRCA1
CAMTA2-AS1	NBR2
KIF1C	TMEM106A
RABEP1	MEOX1
DHX33	CCDC43
NAA38	GJC1
NDEL1	KIF18B
STX8	NMT1
MYH3	NFE2L1
SCO1	CALCOCO2
PIGL	COX11
DRG2	RAD51C
TOP3A	PRR11
LOC124903958	CLTC
SARM1	MED13
RSKR	METTL2A
SUPT6H	RGS9
RPL23A	PITPNC1
PHF12	SSTR2
SSH2	RPL38
SUZ12P1	CD300A
UTP6	SLC16A5
RHOT1	UNK
C17orf75	UBE2O
RFFL	SNHG16
RAD51L3-RFFL	MFSD11
RAD51D	SEPTIN9
SNHG30	TNRC6C
AP2B1	AFMID
MYO19	NPLOC4
AATF	SLC25A10
TADA2A	THOC1
DUSP14	NDC80
CACNB1	NDUFV2
IKZF3	TWSG1
BRCA1	PIEZO2
NBR2	IMPA2
TMEM106A	CEP76
MEOX1	SNRPD1
ASB16-AS1	TTC39C
CCDC43	DHFRP1
GJC1	RNF125
KIF18B	ZSCAN30
NFE2L1	TPGS2
PRR11	MIR4527HG
CLTC	MALT1
MED13	LMAN1
METTL2A	MBP
PSMD12	PARD6G
WIPI1	PTBP1
SSTR2	R3HDM4
CD300A	CNN2
SLC16A5	MBD3
SUMO2	BTBD2
UNK	MOB3A
ACOX1	AP3D1
UBE2O	NFIC
SNHG16	MFSD12
MFSD11	PIP5K1C
SNHG20	APBA3
SEC14L1	MAP2K2
SEPTIN9	CHAF1A
AFMID	TICAM1
TBC1D16	LOC105372255
RPTOR	CD70
NPLOC4	CERS4
MRPL12	ZNF559-ZNF177
SLC25A10	ZNF559
OGFOD3	COL5A3
THOC1	ANGPTL6
ENOSF1	ICAM1
NDC80	KEAP1
SMCHD1	KRI1
DLGAP1	ILF3
NDUFV2	PRKCSH
TWSG1	ZNF69
PIEZO2	ZNF700
CEP76	ZNF788P
SNRPD1	CALR
TTC39C	MRI1
DHFRP1	CC2D1A
RNF125	IL27RA
ZSCAN30	NDUFB7
TPGS2	LOC124904643
MIR4527HG	AKAP8
ONECUT2	HSH2D
MALT1	SLC35E1
LMAN1	SMIM7
BCL2	SIN3B
MBP	BABAM1
PARD6G	BISPR
PTBP1	MVB12A
R3HDM4	COLGALT1
CNN2	FCHO1
MBD3	CCDC124
BTBD2	PGPEP1
MOB3A	PBX4
AP3D1	GMIP
NFIC	ZNF101
MFSD12	ZNF714
PIP5K1C	ZNF708
APBA3	ZNF724
MAP2K2	IPO5P1
CHAF1A	ZNF726
CD70	LINC02987
INSR	CD22
ZNF559-ZNF177	LINC01531
ZNF559	PROSER3
COL5A3	LRFN3
ILF3	FBXO17
DNM2	PLEKHG2
SPC24	TIMM50
PRKCSH	ZNF780B
ZNF69	AKT2
ZNF700	C19orf47
ZNF788P	PLD3
CALR	SNRPA
MRI1	TGFB1
CC2D1A	TMEM91
IL27RA	POU2F2
ADGRE5	RELB
LOC124904643	QPCTL
AKAP8	FBXO46
AKAP8L	SYMPK
HSH2D	PPP5C
SLC35E1	CCDC9
SMIM7	DHX34
SIN3B	KCNJ14
BABAM1	GYS1
BISPR	SNRNP70
MVB12A	IL4I1
COLGALT1	NUP62
FCHO1	C19orf48
CCDC124	ZNF432
PGPEP1	TMEM238
BORCS8-MEF2B	LOC105372462
ZNF101	ZNF587B
ZNF714	ZNF587
ZNF431	ZNF417
ZNF708	ZNF544
IPO5P1	ZNF324B
ZNF726	TRIB3
ZNF254	PSMF1
LINC02987	MAVS
GPI	TMEM230
CD22	MCM8
LINC01531	PLCB1
PROSER3	LOC124900459
NFKBID	TASP1
LOC101927572	SNX5
FBXO17	NAA20
PLEKHG2	GINS1
TIMM50	TM9SF4
ZNF780B	KIF3B
AKT2	LOC124904889
C19orf47	CBFA2T2
SNRPA	AHCY
TGFB1	SOGA1
RELB	SRC
QPCTL	TOP1
FBXO46	MYBL2
SYMPK	SERINC3
PPP5C	ZSWIM1
SLC1A5	ZNF335
CCDC9	CD40
DHX34	ZMYND8
ZSWIM9	NCOA3
KCNJ14	LOC105372639
NUCB1	STAU1
GYS1	PEDS1-UBE2V1
SNRNP70	UBE2V1
IL4I1	PEDS1
NUP62	AURKA
RDH13	CSTF1
TMEM238	CTSZ
ZNF587B	SS18L1
LOC124904782	MTG2
ZNF587	TCFL5
ZNF417	DIDO1
ZNF544	ZGPAT
ZNF324B	DNAJC5
PSMF1	LOC102723996
ITPA	BAGE2
MAVS	ERLEC1P1
TMEM230	IFNAR2
SHLD1	IFNAR1
MCM8	CRYZL1
PLCB1	CHAF1B
LOC124900459	HLCS
BTBD3	WDR4
TASP1	LOC105372817
SNX5	NDUFV3
NAA20	PKNOX1
GINS1	TRAPPC10
ZNF337	DUXAP8
HM13	IL17RA
TM9SF4	ADA2
LOC124904889	PEX26
ZNF341	COMT
AHCY	KLHL22
SOGA1	DDT
SRC	SNRPD3
TOP1	LOC124905094
MYBL2	RNU6-1219P
SERINC3	LOC101929638
ADA	AP1B1
ZSWIM1	THOC5
ZNF335	PISD
CD40	PRR14L
ZMYND8	LINC01399
NCOA3	APOL6
LOC105372639	RBFOX2
PEDS1-UBE2V1	APOL1
UBE2V1	FOXRED2
PEDS1	GGA1
AURKA	MICALL1
CSTF1	TPTEP2
CTSZ	TPTEP2-CSNK1E
SS18L1	DMC1
MTG2	FAM227A
TCFL5	MRTFA
DNAJC5	XPNPEP3
LOC102723996	RANGAP1
BAGE2	ACO2
ERLEC1P1	DESI1
BACH1-IT3	SREBF2
IFNAR2	LOC124905125
CRYZL1	CENPM
CHAF1B	SMIM45
HLCS	PARVB
WDR4	PRR5-ARHGAP8
LOC105372817	PRR5
NDUFV3	NUP50-DT
PKNOX1	PPP6R2
TRAPPC10	FAM239A
LOC124905046	STS
DUXAP8	WWC3
ADA2	SYAP1
PEX26	EIF2S3
COMT	POLA1
KLHL22	CHST7
ZNF70	ZNF41
DDT	UXT
SNRPD3	FTSJ1
LOC124905094	RBM3
HPS4	OTUD5
AP1B1	WDR45
THOC5	GNL3L
PISD	JPX
PRR14L	FTX
LINC01399	CYSLTR1
APOL6	APOOL
RBFOX2	TRMT2B
APOL1	CENPI
FOXRED2	RPL36A
GGA1	RPL36A-HNRNPH2
MICALL1	DANT2
TPTEP2	STEEP1
TPTEP2-CSNK1E	SEPTIN6
DMC1	XIAP
MRTFA	PHF6
XPNPEP3	NSDHL
RANGAP1	MECP2
ACO2	NLGN4Y
DESI1
CCDC134
SREBF2
CENPM
LOC124905131
PARVB
SELENOO
PPP6R2
FAM239A
STS
WWC3
SYAP1
EIF2S3
CHST7
SLC9A7
ZNF41
UXT
FTSJ1
RBM3
OTUD5
TFE3
WDR45
GNL3L
JPX
FTX
APOOL
TRMT2B
CENPI
DANT2
STEEP1
SEPTIN6
UPF3B
XIAP
PHF6
EOLA2-DT
MECP2
IKBKG
UTY
NLGN4Y
RANGAP1
ACO2
DESI1
CCDC134
SREBF2
CENPM
CENPM
LOC124905131
PARVB
PARVB
SELENOO
PPP6R2
PPP6R2
FAM239A
STS
WWC3
SYAP1
EIF2S3
CHST7
SLC9A7
ZNF41
UXT
FTSJ1
RBM3
OTUD5
TFE3
WDR45
GNL3L
JPX
FTX
APOOL
TRMT2B
CENPI
CENPI
DANT2
STEEP1
SEPTIN6
UPF3B
XIAP
PHF6
EOLA2-DT
MECP2
IKBKG
UTY
NLGN4Y
a Gene lists were obtained from analyses of two independent clones (#1 and #2) for each cell line.
