## Supplementary material for "Epitranscriptome-wide profiling identifies RNA editing events regulated by ADAR1 that are associated with DNA repair mechanisms in human TK6 cells": Table S3

### Sheet: Table S3
Table S3. List of genes categorized into the biological pathways shown in Figure 1B.
chromatin remodeling	mRNA transport	DNA repair	negative regulation of DNA-templated transcription	cell division
AKT2	POM121C	ATM	ARID5A	BABAM1
AAK1	RANBP2	ATR	BRCA1	HAUS3
ATM	RBM8A	BRCA1	DEAF1	MNAT1
ATR	SUPT6H	BABAM1	LIMD1	NDC80
BMP2K	HSF1	DMC1	LIMS1	NEK9
BRCA1	HNRNPA1L2	POLH	MDM2	NRDE2
TOP1	LRPPRC	TOP3A	MDM4	PDS5A
EEF1AKMT2	NCBP2	FANCA	PHF12	RAB11FIP3
LIMK1	NUTF2	MNAT1	RBBP4	SENP5
NEK9	NUP153	MRE11	RELB	ANAPC10
PSIP1	NUP210	PCLAF	RCOR3	ANAPC16
PWWP2A	NUP43	PDS5A	RBFOX2	ASPM
RBBP4	NUP62	RAD51B	SP100	AURKA
SMG1	NUP98	RAD51D	SCMH1	CSNK1A1
SCMH1		RBBP4	TSC22D4	CDC73
TAF6L		SMG1	ATXN1	CNTRL
TNIK		UVRAG	CALR	CLTC
YEATS2		WDHD1	CCAR1	CCDC124
AURKA		XPA	CHD4	CLASP2
CSNK1A1		ALKBH1	CIITA	EPB41
CHD4		CNTRL	CLOCK	HELLS
CIT		CHAF1A	FOXK1	KLHL22
CIITA		CHAF1B	HDAC9	KIF18B
CLOCK		CLSPN	IFI16	KNL1
DUSP14		EXO1	ILF3	MAD2L1
EIF2AK2		HSF1	KAT8	NCAPG2
IRAK4		SHLD2	KDM4A	NUDC
KDM2A			MTA1	NUP43
KDM4A			MBD3	PARD6G
MTA1			MECP2	POGZ
MBD3			NMNAT1	TACC1
MARK3			PLCB1
MAST2			SPINDOC
NSD1			TFDP2
NSD2			TGFB1
NCOA3			TRIM66
PRKCB			ZC3H8
PKMYT1			ZMYM2
PPP5C			ZNF827
PPM1A			ZHX2
PSKH1
PTP4A2
PTPN11
RSKR
SSH2
TADA2A
TRPM7
TNK2
ZNF827
