## Supplementary material for "Epitranscriptome-wide profiling identifies RNA editing events regulated by ADAR1 that are associated with DNA repair mechanisms in human TK6 cells": Table S4

### Sheet: Table S4
Table S4. List of genes exhibiting A-to-I RNA editing used for clustering analysis.
	Gene	WT	p150 KO	p150/p110 KO
Category		fold_enrichment	fold_enrichment	fold_enrichment	fold enrichment ratio	clusterID
Strongly p150 dependent	HFM1	59.6517	0	0	59.6517	purple
	TIAL1	52.3361	0	0	52.3361	purple
	SMU1	43.0602	0	0	43.0602	purple
	SLC9B2	39.0838	0	0	39.0838	purple
	APOOL	32.6439	0	0	32.6439	purple
	SPATA5	32.5412	0	0	32.5412	purple
	LRRC57	32.4875	0	0	32.4875	purple
	SLC35F5	30.0706	0	0	30.0706	purple
	TEP1	28.6918	0	0	28.6918	purple
	PGGT1B	27.9636	0	0	27.9636	purple
	SNHG31	27.8614	0	0	27.8614	purple
	MOSMO	26.7084	0	0	26.7084	purple
	COLGALT1	26.6344	0	0	26.6344	purple
	NDC80	25.7718	0	0	25.7718	purple
	ROCK2	25.6974	0	0	25.6974	purple
	MIR193BHG	25.5978	0	0	25.5978	purple
	GEMIN6	25.2972	0	0	25.2972	purple
	NUDC	25.112	0	0	25.112	purple
	CLIC4	24.8541	0	0	24.8541	purple
	TIRAP	24.3803	0	0	24.3803	purple
	ATXN3	23.3195	0	0	23.3195	purple
	RBFOX2	23.169	0	0	23.169	purple
	XIAP	23.0423	0	0	23.0423	purple
	MRPS25	22.5912	0	0	22.5912	purple
	ERH	22.3029	0	0	22.3029	purple
	DTWD2	22.1449	0	0	22.1449	purple
	PKHD1L1	22.0913	0	0	22.0913	purple
	SRRM1	21.441	0	0	21.441	purple
	NUP98	21.3927	0	0	21.3927	purple
	SPPL2A	21.0386	0	0	21.0386	purple
	LIN52	21.0234	0	0	21.0234	purple
	TRAPPC10	20.5103	0	0	20.5103	purple
	METTL2A	20.3217	0	0	20.3217	purple
	RFT1	20.3109	0	0	20.3109	purple
	FCRLB	20.3075	0	0	20.3075	purple
	EXOSC2	20.1015	0	0	20.1015	purple
	STAG3L5P-PVRIG2P-PILRB	19.975	0	0	19.975	purple
	STAT5B	19.5862	0	0	19.5862	purple
	SLC30A5	18.9755	0	0	18.9755	purple
	MAP2K2	18.9404	0	0	18.9404	purple
	ZNF710-AS1	18.8319	0	0	18.8319	purple
	LOC107986463	18.8077	0	0	18.8077	purple
	SPTBN2	18.7281	0	0	18.7281	purple
	TIMM50	18.6328	0	0	18.6328	purple
	ARFGEF1	18.384	0	0	18.384	purple
	ZNF324B	18.3575	0	0	18.3575	purple
	UBE2V1	18.3293	0	0	18.3293	purple
	CCDC124	18.2251	0	0	18.2251	purple
	MAD2L1BP	18.0246	0	0	18.0246	purple
	MRPL12	17.9029	0	0	17.9029	purple
	LOC102723996	17.8533	0	0	17.8533	purple
	LNPK	17.839	0	0	17.839	purple
	TPTEP2	17.8286	0	0	17.8286	purple
	TPTEP2-CSNK1E	17.8286	0	0	17.8286	purple
	BACH1-IT3	17.738	0	0	17.738	purple
	DARS2	17.7119	0	0	17.7119	purple
	DAP	17.7036	0	0	17.7036	purple
	NTAQ1	17.5745	0	0	17.5745	purple
	USP30-AS1	17.4304	0	0	17.4304	purple
	SPG21	17.3954	0	0	17.3954	purple
	PHF7	17.386	0	0	17.386	purple
	P2RX5	17.326	0	0	17.326	purple
	P2RX5-TAX1BP3	17.326	0	0	17.326	purple
	GTF2H2C	17.2945	0	0	17.2945	purple
	ZNF337	17.2806	0	0	17.2806	purple
	ZBTB8A	17.1807	0	0	17.1807	purple
	TGS1	17.1659	0	0	17.1659	purple
	PHF12	17.0208	0	0	17.0208	purple
	LOC124903489	16.9456	0	0	16.9456	purple
	LOC124902227	16.8969	0	0	16.8969	purple
	UBE2O	16.893	0	0	16.893	purple
	NPIPB5	16.7925	0	0	16.7925	purple
	LINC01399	16.7347	0	0	16.7347	purple
	NDE1	16.7314	0	0	16.7314	purple
	PI4K2B	16.697	0	0	16.697	purple
	EMC1	16.6952	0	0	16.6952	purple
	IDH2	16.6874	0	0	16.6874	purple
	GNAI3	16.6032	0	0	16.6032	purple
	CD63-AS1	16.57	0	0	16.57	purple
	CYP20A1	16.5233	0	0	16.5233	purple
	FXN	16.4924	0	0	16.4924	purple
	XRCC4	16.4426	0	0	16.4426	purple
	PTPN11	16.4148	0	0	16.4148	purple
	CERS5	16.3698	0	0	16.3698	purple
	CCDC9	16.3645	0	0	16.3645	purple
	ATF6	16.3645	0	0	16.3645	purple
	TGFB1	16.3378	0	0	16.3378	purple
	NRDE2	16.2821	0	0	16.2821	purple
	RIPOR1	16.2656	0	0	16.2656	purple
	ZNF496-DT	16.0908	0	0	16.0908	purple
	ZFAND6	16.0268	0	0	16.0268	purple
	SPAG1	15.9955	0	0	15.9955	purple
	ATM	15.9915	0	0	15.9915	purple
	CMSS1	15.956	0	0	15.956	purple
	TTF2	15.9512	0	0	15.9512	purple
	AUH	15.9509	0	0	15.9509	purple
	VIM-AS1	15.9489	0	0	15.9489	purple
	GSPT1	15.8181	0	0	15.8181	purple
	RCOR3	15.7913	0	0	15.7913	purple
	SOGA1	15.7678	0	0	15.7678	purple
	FAM83G	15.7087	0	0	15.7087	purple
	SRC	15.6794	0	0	15.6794	purple
	CBFA2T2	15.5963	0	0	15.5963	purple
	CCDC51	15.5587	0	0	15.5587	purple
	PACS2	15.5505	0	0	15.5505	purple
	IL27RA	15.4887	0	0	15.4887	purple
	NDC1	15.4744	0	0	15.4744	purple
	TRPM7	15.3786	0	0	15.3786	purple
	CEP76	15.3427	0	0	15.3427	purple
	LINC01347	15.2975	0	0	15.2975	purple
	ACER3	15.2911	0	0	15.2911	purple
	JPX	15.2359	0	0	15.2359	purple
	PSMA2	15.2042	0	0	15.2042	purple
	PPM1A	15.19	0	0	15.19	purple
	MECP2	15.1814	0	0	15.1814	purple
	PDSS1	15.1791	0	0	15.1791	purple
	STAG3L2	15.1635	0	0	15.1635	purple
	PRRC2B	15.1566	0	0	15.1566	purple
	ARID5A	15.1133	0	0	15.1133	purple
	GINM1	15.1003	0	0	15.1003	purple
	NPIPB13	15.0472	0	0	15.0472	purple
	TBC1D16	15.0377	0	0	15.0377	purple
	TMEM35B	15.0049	0	0	15.0049	purple
	ERCC6L2	15.0034	0	0	15.0034	purple
	ICMT	14.9041	0	0	14.9041	purple
	ORAI2	14.9023	0	0	14.9023	purple
	ZNF655	14.8487	0	0	14.8487	purple
	LOC105372255	14.8418	0	0	14.8418	purple
	LOC124902768	14.8386	0	0	14.8386	purple
	SYMPK	14.8384	0	0	14.8384	purple
	IVD	14.8305	0	0	14.8305	purple
	XPO7	14.8279	0	0	14.8279	purple
	LOC124901376	14.8076	0	0	14.8076	purple
	CPSF2	14.778	0	0	14.778	purple
	MSANTD3-TMEFF1	14.7614	0	0	14.7614	purple
	TRAP1	14.7447	0	0	14.7447	purple
	XPA	14.7379	0	0	14.7379	purple
	FAM227A	14.7348	0	0	14.7348	purple
	SERINC3	14.7231	0	0	14.7231	purple
	TM9SF4	14.6652	0	0	14.6652	purple
	KIF1C	14.6537	0	0	14.6537	purple
	PEX14	14.6536	0	0	14.6536	purple
	BLOC1S5-TXNDC5	14.6442	0	0	14.6442	purple
	PIKFYVE	14.6402	0	0	14.6402	purple
	TOR1AIP2	14.5946	0	0	14.5946	purple
	TWSG1	14.5829	0	0	14.5829	purple
	MRE11	14.5724	0	0	14.5724	purple
	SAMD15	14.5663	0	0	14.5663	purple
	HSH2D	14.56	0	0	14.56	purple
	KATNBL1	14.541	0	0	14.541	purple
	ZNF710	14.5195	0	0	14.5195	purple
	TNPO3	14.5109	0	0	14.5109	purple
	MMACHC	14.4925	0	0	14.4925	purple
	LOC124901670	14.4865	0	0	14.4865	purple
	CCDC162P	14.4473	0	0	14.4473	purple
	CEP57L1	14.4473	0	0	14.4473	purple
	FAM107B	14.418	0	0	14.418	purple
	PCLAF	14.4171	0	0	14.4171	purple
	FRMD8	14.3997	0	0	14.3997	purple
	WWC3	14.3976	0	0	14.3976	purple
	MIIP	14.3729	0	0	14.3729	purple
	MFSD4B	14.3707	0	0	14.3707	purple
	SUMO2	14.3572	0	0	14.3572	purple
	FXR1	14.3381	0	0	14.3381	purple
	RDH13	14.3086	0	0	14.3086	purple
	ITGAL	14.3051	0	0	14.3051	purple
	MYRF	14.2918	0	0	14.2918	purple
	CC2D1A	14.2641	0	0	14.2641	purple
	ADAM22	14.2587	0	0	14.2587	purple
	NUP153	14.254	0	0	14.254	purple
	RRP36	14.2469	0	0	14.2469	purple
	HDAC9	14.2132	0	0	14.2132	purple
	RNF115	14.2096	0	0	14.2096	purple
	BABAM1	14.2022	0	0	14.2022	purple
	UBE2G1	14.1712	0	0	14.1712	purple
	TPCN1	14.1647	0	0	14.1647	purple
	NUCB1	14.162	0	0	14.162	purple
	LYRM4	14.15	0	0	14.15	purple
	CAB39	14.1384	0	0	14.1384	purple
	TTC26	14.1374	0	0	14.1374	purple
	KIF3B	14.1087	0	0	14.1087	purple
	KIF9-AS1	14.0787	0	0	14.0787	purple
	OCIAD1	14.0729	0	0	14.0729	purple
	LINC03009	14.0657	0	0	14.0657	purple
	SCRN1	14.0383	0	0	14.0383	purple
	BTBD2	14.0315	0	0	14.0315	purple
	CATSPER2P1	14.0195	0	0	14.0195	purple
	DLGAP1	13.9944	0	0	13.9944	purple
	CEP104	13.9918	0	0	13.9918	purple
	CREB5	13.964	0	0	13.964	purple
	STS	13.954	0	0	13.954	purple
	AP4S1	13.9497	0	0	13.9497	purple
	GABPB2	13.9244	0	0	13.9244	purple
	TNFRSF9	13.9221	0	0	13.9221	purple
	SLC25A3	13.9178	0	0	13.9178	purple
	TCFL5	13.8883	0	0	13.8883	purple
	KLHL5	13.885	0	0	13.885	purple
	DHODH	13.87	0	0	13.87	purple
	TMOD3	13.8234	0	0	13.8234	purple
	BMPR2	13.8221	0	0	13.8221	purple
	TMEM120B	13.8052	0	0	13.8052	purple
	PLOD1	13.7802	0	0	13.7802	purple
	PUS1	13.768	0	0	13.768	purple
	DPY30	13.7287	0	0	13.7287	purple
	MTRFR	13.7193	0	0	13.7193	purple
	KMT2C	13.7156	0	0	13.7156	purple
	PEX13	13.7129	0	0	13.7129	purple
	ALMS1	13.7017	0	0	13.7017	purple
	ALMS1-IT1	13.7017	0	0	13.7017	purple
	AP1B1	13.6836	0	0	13.6836	purple
	FBXL4	13.677	0	0	13.677	purple
	ADA	13.6693	0	0	13.6693	purple
	CDC73	13.6442	0	0	13.6442	purple
	PPA2	13.6317	0	0	13.6317	purple
	DENND1A	13.6181	0	0	13.6181	purple
	MTA1	13.6142	0	0	13.6142	purple
	KANSL3	13.6053	0	0	13.6053	purple
	DUXAP8	13.5809	0	0	13.5809	purple
	FOXP1	13.56	0	0	13.56	purple
	EVA1A-AS	13.5251	0	0	13.5251	purple
	DCTD	13.5127	0	0	13.5127	purple
	RAB27A	13.5033	0	0	13.5033	purple
	MTG2	13.4926	0	0	13.4926	purple
	CALU	13.4874	0	0	13.4874	purple
	IMPA2	13.4505	0	0	13.4505	purple
	NDUFB2	13.4123	0	0	13.4123	purple
	EEF1AKMT2	13.3921	0	0	13.3921	purple
	GPR157	13.39	0	0	13.39	purple
	LOC105372462	13.3835	0	0	13.3835	purple
	ZNF341	13.3481	0	0	13.3481	purple
	DIDO1	13.3217	0	0	13.3217	purple
	CCSER2	13.3206	0	0	13.3206	purple
	CALCOCO2	13.3177	0	0	13.3177	purple
	RELB	13.3095	0	0	13.3095	purple
	LY75	13.2838	0	0	13.2838	purple
	LY75-CD302	13.2838	0	0	13.2838	purple
	SEC13	13.2743	0	0	13.2743	purple
	LINC02012	13.2673	0	0	13.2673	purple
	CNPY3-GNMT	13.2618	0	0	13.2618	purple
	SLC16A5	13.2409	0	0	13.2409	purple
	MRPS9	13.2373	0	0	13.2373	purple
	FASTKD1	13.2186	0	0	13.2186	purple
	XPNPEP3	13.2164	0	0	13.2164	purple
	DCUN1D1	13.2033	0	0	13.2033	purple
	TMEM138	13.1998	0	0	13.1998	purple
	MND1	13.1989	0	0	13.1989	purple
	LOC124909400	13.1728	0	0	13.1728	purple
	NFIC	13.172	0	0	13.172	purple
	RNF13	13.1578	0	0	13.1578	purple
	RPAP2	13.1563	0	0	13.1563	purple
	GUSBP1	13.1538	0	0	13.1538	purple
	SNX5	13.1515	0	0	13.1515	purple
	ANKRD17	13.1505	0	0	13.1505	purple
	NSUN3	13.1456	0	0	13.1456	purple
	PEDS1-UBE2V1	13.14	0	0	13.14	purple
	RPL14	13.1319	0	0	13.1319	purple
	SEPTIN9	13.1182	0	0	13.1182	purple
	RRM2	13.1174	0	0	13.1174	purple
	ZNF432	13.0875	0	0	13.0875	purple
	PRKAR1B	13.0789	0	0	13.0789	purple
	UIMC1	13.0767	0	0	13.0767	purple
	ATP2A2	13.0649	0	0	13.0649	purple
	KYAT1	13.0555	0	0	13.0555	purple
	LOC124900459	13.0538	0	0	13.0538	purple
	DANT2	13.046	0	0	13.046	purple
	PHF6	13.0187	0	0	13.0187	purple
	POLR2H	13.0114	0	0	13.0114	purple
	TPT1-AS1	12.9981	0	0	12.9981	purple
	SLC1A5	12.9947	0	0	12.9947	purple
	NAA20	12.9714	0	0	12.9714	purple
	PARP15	12.9711	0	0	12.9711	purple
	MARK3	12.9688	0	0	12.9688	purple
	C2CD3	12.9353	0	0	12.9353	purple
	FANCD2	12.9265	0	0	12.9265	purple
	SPG7	12.9167	0	0	12.9167	purple
	COMMD10	12.9034	0	0	12.9034	purple
	RGS9	12.8996	0	0	12.8996	purple
	CD300A	12.8913	0	0	12.8913	purple
	SETD9	12.8901	0	0	12.8901	purple
	DLG1	12.8736	0	0	12.8736	purple
	MSANTD2	12.8601	0	0	12.8601	purple
	LOC124904782	12.8478	0	0	12.8478	purple
	LOC124903553	12.8374	0	0	12.8374	purple
	MREG	12.8032	0	0	12.8032	purple
	LOC124905125	12.7932	0	0	12.7932	purple
	SELENOO	12.79	0	0	12.79	purple
	SARS1	12.7883	0	0	12.7883	purple
	SETDB1	12.7841	0	0	12.7841	purple
	PLD3	12.754	0	0	12.754	purple
	TRMT11	12.7483	0	0	12.7483	purple
	ABHD14B	12.7451	0	0	12.7451	purple
	PTBP1	12.7351	0	0	12.7351	purple
	WDR45	12.6953	0	0	12.6953	purple
	LRP5	12.6908	0	0	12.6908	purple
	IGHMBP2	12.6879	0	0	12.6879	purple
	SHLD1	12.6842	0	0	12.6842	purple
	NHSL1	12.6531	0	0	12.6531	purple
	ADGRE5	12.6272	0	0	12.6272	purple
	LETM1	12.6271	0	0	12.6271	purple
	OSBPL9	12.6255	0	0	12.6255	purple
	HSD17B11	12.6248	0	0	12.6248	purple
	ZNF644	12.611	0	0	12.611	purple
	AKAP8L	12.6051	0	0	12.6051	purple
	MAP3K2	12.5916	0	0	12.5916	purple
	LINC01000	12.5497	0	0	12.5497	purple
	ESYT2	12.5437	0	0	12.5437	purple
	MTFR1	12.543	0	0	12.543	purple
	RAD54L	12.5147	0	0	12.5147	purple
	POLA1	12.5145	0	0	12.5145	purple
	FUT11	12.5015	0	0	12.5015	purple
	ZNF69	12.4947	0	0	12.4947	purple
	ZNF700	12.4947	0	0	12.4947	purple
	UTY	12.4856	0	0	12.4856	purple
	COL5A3	12.4688	0	0	12.4688	purple
	TMTC1	12.4667	0	0	12.4667	purple
	EIF3M	12.4603	0	0	12.4603	purple
	LZIC	12.4451	0	0	12.4451	purple
	STX5	12.4413	0	0	12.4413	purple
	TMEM91	12.4408	0	0	12.4408	purple
	XPO1	12.4325	0	0	12.4325	purple
	PBX4	12.4181	0	0	12.4181	purple
	SMCHD1	12.4161	0	0	12.4161	purple
	TAF6L	12.4098	0	0	12.4098	purple
	TMEM44	12.3942	0	0	12.3942	purple
	LOC105372817	12.351	0	0	12.351	purple
	PPIH	12.3491	0	0	12.3491	purple
	TPM3	12.3445	0	0	12.3445	purple
	SCFD2	12.3335	0	0	12.3335	purple
	HLCS	12.3186	0	0	12.3186	purple
	CDKL1	12.3123	0	0	12.3123	purple
	CHID1	12.3042	0	0	12.3042	purple
	ANKRD11	12.2837	0	0	12.2837	purple
	BICD1	12.2694	0	0	12.2694	purple
	WDHD1	12.2523	0	0	12.2523	purple
	UBXN2A	12.2522	0	0	12.2522	purple
	NSD2	12.2408	0	0	12.2408	purple
	RABGEF1	12.237	0	0	12.237	purple
	GPI	12.2308	0	0	12.2308	purple
	PPP5C	12.225	0	0	12.225	purple
	DUXAP10	12.2197	0	0	12.2197	purple
	LINC01297-DUXAP10-NBEAP6	12.2197	0	0	12.2197	purple
	ZGRF1	12.2143	0	0	12.2143	purple
	ING5	12.2089	0	0	12.2089	purple
	DNHD1	12.2065	0	0	12.2065	purple
	NDUFAF1	12.2054	0	0	12.2054	purple
	FBXW8	12.2048	0	0	12.2048	purple
	MCM8	12.1686	0	0	12.1686	purple
	KLF13	12.152	0	0	12.152	purple
	CCDC43	12.1389	0	0	12.1389	purple
	ZNF254	12.1154	0	0	12.1154	purple
	SCLY	12.1087	0	0	12.1087	purple
	UBE2F-SCLY	12.1087	0	0	12.1087	purple
	ZNF726	12.1059	0	0	12.1059	purple
	EXO1	12.0968	0	0	12.0968	purple
	DAB1	12.0804	0	0	12.0804	purple
	OMA1	12.0804	0	0	12.0804	purple
	PEX16	12.0758	0	0	12.0758	purple
	FBXL19	12.0585	0	0	12.0585	purple
	TTL	12.0546	0	0	12.0546	purple
	SLC33A1	12.0407	0	0	12.0407	purple
	TRIB3	12.0114	0	0	12.0114	purple
	SEPTIN7P2	12.0086	0	0	12.0086	purple
	WAC-AS1	12.006	0	0	12.006	purple
	INTS4	12.0015	0	0	12.0015	purple
	KDM4A	11.9914	0	0	11.9914	purple
	EIF2AK2	11.957	0	0	11.957	purple
	SNRNP70	11.9543	0	0	11.9543	purple
	OIP5-AS1	11.9439	0	0	11.9439	purple
	R3HDM4	11.912	0	0	11.912	purple
	CWC27	11.9042	0	0	11.9042	purple
	MRTFA	11.9004	0	0	11.9004	purple
	NDUFB7	11.8983	0	0	11.8983	purple
	TCF12	11.8928	0	0	11.8928	purple
	BDH1	11.8868	0	0	11.8868	purple
	UBE2E1	11.8866	0	0	11.8866	purple
	METTL16	11.8828	0	0	11.8828	purple
	SNRPN	11.8801	0	0	11.8801	purple
	SNURF	11.8801	0	0	11.8801	purple
	PRR5	11.8758	0	0	11.8758	purple
	PRR5-ARHGAP8	11.8758	0	0	11.8758	purple
	OTUD5	11.8646	0	0	11.8646	purple
	ZNF70	11.8634	0	0	11.8634	purple
	DYNLT2B	11.8543	0	0	11.8543	purple
	ANXA8	11.8539	0	0	11.8539	purple
	BMS1P2-AGAP9	11.8539	0	0	11.8539	purple
	LOC124902421	11.8539	0	0	11.8539	purple
	NUP50-DT	11.8287	0	0	11.8287	purple
	ADK	11.8013	0	0	11.8013	purple
	AFG3L1P	11.7967	0	0	11.7967	purple
	CYSLTR1	11.7829	0	0	11.7829	purple
	DDX10	11.7797	0	0	11.7797	purple
	PRKDC	11.7785	0	0	11.7785	purple
	FAM120A	11.7689	0	0	11.7689	purple
	DIS3	11.7623	0	0	11.7623	purple
	SDHAF3	11.7555	0	0	11.7555	purple
	CUL1	11.7529	0	0	11.7529	purple
	PKD2L2-DT	11.7455	0	0	11.7455	purple
	ADA2	11.7429	0	0	11.7429	purple
	INSR	11.7409	0	0	11.7409	purple
	CUX1	11.737	0	0	11.737	purple
	LOC100132077	11.7295	0	0	11.7295	purple
	DNAJC11	11.7247	0	0	11.7247	purple
	TLCD3A	11.7064	0	0	11.7064	purple
	NCAPG2	11.6965	0	0	11.6965	purple
	KLHL18	11.6704	0	0	11.6704	purple
	WDR33	11.6517	0	0	11.6517	purple
	NFKBID	11.6165	0	0	11.6165	purple
	ZNF721	11.5953	0	0	11.5953	purple
	SLC37A3	11.5676	0	0	11.5676	purple
	NDEL1	11.5641	0	0	11.5641	purple
	ORC3	11.5632	0	0	11.5632	purple
	HERC4	11.5573	0	0	11.5573	purple
	ZNF786	11.5507	0	0	11.5507	purple
	SPINDOC	11.5387	0	0	11.5387	purple
	LYN	11.5332	0	0	11.5332	purple
	MMS22L	11.5316	0	0	11.5316	purple
	WDR4	11.5313	0	0	11.5313	purple
	LOC124904643	11.5219	0	0	11.5219	purple
	HSF1	11.501	0	0	11.501	purple
	SNRPD3	11.4622	0	0	11.4622	purple
	FBXO46	11.4442	0	0	11.4442	purple
	ZNF33A	11.394	0	0	11.394	purple
	LOC105374306	11.3928	0	0	11.3928	purple
	RNF168	11.3928	0	0	11.3928	purple
	ACOX1	11.389	0	0	11.389	purple
	SLC22A23	11.3852	0	0	11.3852	purple
	LOC124903958	11.3735	0	0	11.3735	purple
	PPP3R1	11.3496	0	0	11.3496	purple
	GHRLOS	11.3251	0	0	11.3251	purple
	ZMYND8	11.3247	0	0	11.3247	purple
	SH3BP2	11.3198	0	0	11.3198	purple
	DNAJC1	11.3019	0	0	11.3019	purple
	LMAN1	11.259	0	0	11.259	purple
	C17orf75	11.2448	0	0	11.2448	purple
	ERV3-1	11.2263	0	0	11.2263	purple
	ERV3-1-ZNF117	11.2263	0	0	11.2263	purple
	MACF1	11.2096	0	0	11.2096	purple
	CEP83	11.1929	0	0	11.1929	purple
	TRIM35	11.1892	0	0	11.1892	purple
	TRAF3IP2	11.1882	0	0	11.1882	purple
	RPL31	11.1852	0	0	11.1852	purple
	ZNF594-DT	11.1696	0	0	11.1696	purple
	LINC02245	11.1684	0	0	11.1684	purple
	EOLA2-DT	11.1665	0	0	11.1665	purple
	KIF18B	11.156	0	0	11.156	purple
	TRMT2B	11.1533	0	0	11.1533	purple
	CTDSPL2	11.1526	0	0	11.1526	purple
	MYCBP2	11.1275	0	0	11.1275	purple
	MAPKAPK5	11.1232	0	0	11.1232	purple
	ZNF346	11.117	0	0	11.117	purple
	STX8	11.0952	0	0	11.0952	purple
	FTSJ1	11.0882	0	0	11.0882	purple
	ICAM1	11.0819	0	0	11.0819	purple
	DENND4A	11.0738	0	0	11.0738	purple
	ANP32B	11.0699	0	0	11.0699	purple
	LOC101927572	11.0644	0	0	11.0644	purple
	SPECC1	11.0466	0	0	11.0466	purple
	NIPA2	11.0402	0	0	11.0402	purple
	TAF1B	11.0355	0	0	11.0355	purple
	SSTR2	11.035	0	0	11.035	purple
	ARHGAP17	11.0334	0	0	11.0334	purple
	NT5M	11.0241	0	0	11.0241	purple
	GBAP1	11.0219	0	0	11.0219	purple
	POM121C	11.0161	0	0	11.0161	purple
	TOR3A	11.0106	0	0	11.0106	purple
	NDUFAF2	11.0102	0	0	11.0102	purple
	NFAT5	11.0022	0	0	11.0022	purple
	TMEM39B	10.9975	0	0	10.9975	purple
	PIGV	10.9822	0	0	10.9822	purple
	NMNAT1	10.9762	0	0	10.9762	purple
	FGD3	10.9652	0	0	10.9652	purple
	EVC2	10.9451	0	0	10.9451	purple
	METTL2B	10.936	0	0	10.936	purple
	DUS2	10.927	0	0	10.927	purple
	ST3GAL3	10.9248	0	0	10.9248	purple
	SLC35F2	10.9225	0	0	10.9225	purple
	ZNF767P	10.9215	0	0	10.9215	purple
	RPAP1	10.9131	0	0	10.9131	purple
	PARD6G	10.9106	0	0	10.9106	purple
	NUDT15	10.9052	0	0	10.9052	purple
	NAA38	10.9046	0	0	10.9046	purple
	SMG1P2	10.8558	0	0	10.8558	purple
	GRK5	10.8512	0	0	10.8512	purple
	DUSP14	10.8405	0	0	10.8405	purple
	FKBP11	10.8361	0	0	10.8361	purple
	NUBPL	10.8256	0	0	10.8256	purple
	METTL14	10.8231	0	0	10.8231	purple
	CA13	10.8189	0	0	10.8189	purple
	DAP3	10.8167	0	0	10.8167	purple
	MINDY3	10.8028	0	0	10.8028	purple
	UPF2	10.8026	0	0	10.8026	purple
	ESPL1	10.7974	0	0	10.7974	purple
	ENOSF1	10.7963	0	0	10.7963	purple
	RHBDD1	10.7792	0	0	10.7792	purple
	IL23R	10.7776	0	0	10.7776	purple
	SHLD2	10.7587	0	0	10.7587	purple
	PRIM2	10.7557	0	0	10.7557	purple
	TCAIM	10.7404	0	0	10.7404	purple
	PISD	10.7092	0	0	10.7092	purple
	TTLL5	10.7042	0	0	10.7042	purple
	LOC124905046	10.7039	0	0	10.7039	purple
	PRR11	10.6982	0	0	10.6982	purple
	MAP4	10.6954	0	0	10.6954	purple
	ARID1B	10.6843	0	0	10.6843	purple
	H6PD	10.6678	0	0	10.6678	purple
	GTF3C4	10.6556	0	0	10.6556	purple
	CDK18	10.6409	0	0	10.6409	purple
	NUP210	10.6317	0	0	10.6317	purple
	CLNS1A	10.6125	0	0	10.6125	purple
	CNOT9	10.6101	0	0	10.6101	purple
	GTF3C2-AS2	10.6098	0	0	10.6098	purple
	INTS7	10.5983	0	0	10.5983	purple
	CTSC	10.5735	0	0	10.5735	purple
	SRPK1	10.5554	0	0	10.5554	purple
	C1orf50	10.538	0	0	10.538	purple
	DDX19A-DT	10.5361	0	0	10.5361	purple
	ZNF621	10.5328	0	0	10.5328	purple
	ONECUT2	10.5316	0	0	10.5316	purple
	LOC102723575	10.5162	0	0	10.5162	purple
	CRYZL1	10.4882	0	0	10.4882	purple
	NBR2	10.4826	0	0	10.4826	purple
	LOC124900954	10.4792	0	0	10.4792	purple
	YY1AP1	10.4741	0	0	10.4741	purple
	GNE	10.4632	0	0	10.4632	purple
	FAM13A	10.4504	0	0	10.4504	purple
	MFSD14C	10.4203	0	0	10.4203	purple
	CCDC138	10.4001	0	0	10.4001	purple
	RANBP2	10.4001	0	0	10.4001	purple
	CCT6P3	10.3982	0	0	10.3982	purple
	SMARCC1	10.3926	0	0	10.3926	purple
	TAOK3	10.3747	0	0	10.3747	purple
	ALKBH1	10.3643	0	0	10.3643	purple
	GPHN	10.3639	0	0	10.3639	purple
	ABCA11P	10.3556	0	0	10.3556	purple
	BCL2L2-PABPN1	10.3223	0	0	10.3223	purple
	GRSF1	10.3183	0	0	10.3183	purple
	SNRPA	10.3167	0	0	10.3167	purple
	ETV6	10.3153	0	0	10.3153	purple
	ZSWIM1	10.2984	0	0	10.2984	purple
	USP54	10.2907	0	0	10.2907	purple
	GBP6	10.2722	0	0	10.2722	purple
	SMG1P7	10.2607	0	0	10.2607	purple
	USP48	10.2284	0	0	10.2284	purple
	BTBD3	10.2202	0	0	10.2202	purple
	APBA3	10.1932	0	0	10.1932	purple
	IL6ST	10.1931	0	0	10.1931	purple
	TICAM1	10.1879	0	0	10.1879	purple
	UGDH-AS1	10.171	0	0	10.171	purple
	CLASP2	10.1603	0	0	10.1603	purple
	UVRAG	10.1598	0	0	10.1598	purple
	MAPK8	10.1563	0	0	10.1563	purple
	PMM2	10.1443	0	0	10.1443	purple
	NLRP1	10.1316	0	0	10.1316	purple
	DRG2	10.1188	0	0	10.1188	purple
	ZGPAT	10.1176	0	0	10.1176	purple
	ANKRD13D	10.1142	0	0	10.1142	purple
	THOC1	10.1045	0	0	10.1045	purple
	RPTOR	10.1044	0	0	10.1044	purple
	LOC124905094	10.1041	0	0	10.1041	purple
	ORMDL2	10.0949	0	0	10.0949	purple
	ANKLE2	10.0646	0	0	10.0646	purple
	PSMB2	10.0569	0	0	10.0569	purple
	JMJD1C	10.0562	0	0	10.0562	purple
	ADCY6	10.0501	0	0	10.0501	purple
	SLC39A9	10.0234	0	0	10.0234	purple
	AKAP8	10.0167	0	0	10.0167	purple
	TBL1XR1	10.0144	0	0	10.0144	purple
	ADAT1	10.0051	0	0	10.0051	purple
	CNTLN	10.0028	0	0	10.0028	purple
	GYS1	9.98485	0	0	9.98485	purple
	SCAMP2	9.982	0	0	9.982	purple
	ZNF37BP	9.97502	0	0	9.97502	purple
	PSMC3IP	9.9536	0	0	9.9536	purple
	CELF1	9.9476	0	0	9.9476	purple
	CNST	9.9476	0	0	9.9476	purple
	CCDC125	9.94665	0	0	9.94665	purple
	MACROD1	9.9187	0	0	9.9187	purple
	BCL2	9.9026	0	0	9.9026	purple
	AGO3	9.89828	0	0	9.89828	purple
	CHD4	9.8604	0	0	9.8604	purple
	GTPBP10	9.82128	0	0	9.82128	purple
	ANKS6	9.81735	0	0	9.81735	purple
	LMAN2L	9.7597	0	0	9.7597	purple
	CYTOR	9.75485	0	0	9.75485	purple
	RFFL	9.7511	0	0	9.7511	purple
	UPF3B	9.7363	0	0	9.7363	purple
	SLC25A33	9.73485	0	0	9.73485	purple
	LOC107987132	9.7335	0	0	9.7335	purple
	CCAR1	9.72994	0	0	9.72994	purple
	ACAP2	9.7208	0	0	9.7208	purple
	MED21	9.7169	0	0	9.7169	purple
	MOB3A	9.7141	0	0	9.7141	purple
	CPT1A	9.7086	0	0	9.7086	purple
	MTRES1	9.7068	0	0	9.7068	purple
	IPPK	9.6827	0	0	9.6827	purple
	RPS10	9.6805	0	0	9.6805	purple
	RPS10-NUDT3	9.6805	0	0	9.6805	purple
	PEDS1	9.68037	0	0	9.68037	purple
	TRIM27	9.6696	0	0	9.6696	purple
	PLIN2	9.65933	0	0	9.65933	purple
	LRFN3	9.6543	0	0	9.6543	purple
	SIK3	9.6533	0	0	9.6533	purple
	ZNF718	9.6496	0	0	9.6496	purple
	LIMK1	9.64395	0	0	9.64395	purple
	KEAP1	9.6248	0	0	9.6248	purple
	ZRANB1	9.6244	0	0	9.6244	purple
	GPR132	9.61	0	0	9.61	purple
	SEPSECS-AS1	9.6096	0	0	9.6096	purple
	COG8	9.60737	0	0	9.60737	purple
	PDF	9.60737	0	0	9.60737	purple
	ZDHHC4	9.584	0	0	9.584	purple
	TAF6	9.5623	0	0	9.5623	purple
	PITPNA	9.56202	0	0	9.56202	purple
	NMT1	9.5612	0	0	9.5612	purple
	PGPEP1	9.53252	0	0	9.53252	purple
	ZNF101	9.53097	0	0	9.53097	purple
	LOC105373592	9.5303	0	0	9.5303	purple
	SMPD4BP	9.5175	0	0	9.5175	purple
	TMCO4	9.5162	0	0	9.5162	purple
	TTC39C	9.51393	0	0	9.51393	purple
	PMS2P5	9.4909	0	0	9.4909	purple
	LOC101928274	9.48757	0	0	9.48757	purple
	LLPH	9.486	0	0	9.486	purple
	LOC105373883	9.4828	0	0	9.4828	purple
	LRBA	9.4811	0	0	9.4811	purple
	NCOR2	9.4443	0	0	9.4443	purple
	SUMF2	9.4056	0	0	9.4056	purple
	AP3D1	9.3988	0	0	9.3988	purple
	LOC101927789	9.37177	0	0	9.37177	purple
	IKZF3	9.34563	0	0	9.34563	purple
	LOC105375523	9.3385	0	0	9.3385	purple
	WNK1	9.33253	0	0	9.33253	purple
	HEATR3	9.29763	0	0	9.29763	purple
	ATP6V1E2	9.2943	0	0	9.2943	purple
	INTS8	9.2866	0	0	9.2866	purple
	MCPH1	9.2841	0	0	9.2841	purple
	ZNF788P	9.2802	0	0	9.2802	purple
	AHCYL2	9.2422	0	0	9.2422	purple
	TADA2A	9.2418	0	0	9.2418	purple
	SORL1	9.2228	0	0	9.2228	purple
	ST6GAL1	9.216	0	0	9.216	purple
	MEOX1	9.21133	0	0	9.21133	purple
	SHPK	9.19185	0	0	9.19185	purple
	SPRYD7	9.18925	0	0	9.18925	purple
	CTSZ	9.18074	0	0	9.18074	purple
	RCSD1	9.16747	0	0	9.16747	purple
	HPS4	9.1371	0	0	9.1371	purple
	FAM20B	9.1291	0	0	9.1291	purple
	LINC02987	9.12503	0	0	9.12503	purple
	CLIP2	9.1127	0	0	9.1127	purple
	ANGPTL6	9.0958	0	0	9.0958	purple
	MRPS30	9.07985	0	0	9.07985	purple
	LMNB1	9.07287	0	0	9.07287	purple
	CLPX	9.0579	0	0	9.0579	purple
	ASPM	9.03595	0	0	9.03595	purple
	SRFBP1	9.02005	0	0	9.02005	purple
	CAMTA2-AS1	9.0186	0	0	9.0186	purple
	MSTO1	9.0184	0	0	9.0184	purple
	CCDC134	9.0162	0	0	9.0162	purple
	SLC25A10	9.0026	0	0	9.0026	purple
	EPHB1	8.9846	0	0	8.9846	purple
	RPS6KA1	8.9812	0	0	8.9812	purple
	RSRC1	8.9479	0	0	8.9479	purple
	RBBP4	8.92803	0	0	8.92803	purple
	IKBKG	8.9136	0	0	8.9136	purple
	TMEM245	8.8958	0	0	8.8958	purple
	STAG1	8.8936	0	0	8.8936	purple
	PDSS2	8.8934	0	0	8.8934	purple
	RAD51C	8.8542	0	0	8.8542	purple
	ZNF213-AS1	8.8443	0	0	8.8443	purple
	AATF	8.8389	0	0	8.8389	purple
	MAD2L1	8.8368	0	0	8.8368	purple
	TSTD3	8.8217	0	0	8.8217	purple
	CS	8.8013	0	0	8.8013	purple
	MBD3	8.79763	0	0	8.79763	purple
	SMIM45	8.7847	0	0	8.7847	purple
	C16orf87	8.78385	0	0	8.78385	purple
	GAPVD1	8.684	0	0	8.684	purple
	GPN2	8.67247	0	0	8.67247	purple
	GJC1	8.67184	0	0	8.67184	purple
	MRRF	8.65535	0	0	8.65535	purple
	NUTM2B-AS1	8.6545	0	0	8.6545	purple
	CYCS	8.65152	0	0	8.65152	purple
	ITGB3BP	8.5991	0	0	8.5991	purple
	RN7SL219P	8.5984	0	0	8.5984	purple
	LETMD1	8.5746	0	0	8.5746	purple
	ELOVL6	8.5565	0	0	8.5565	purple
	LINC00342	8.51755	0	0	8.51755	purple
	CHAF1A	8.4996	0	0	8.4996	purple
	IL17RA	8.4957	0	0	8.4957	purple
	KRI1	8.4931	0	0	8.4931	purple
	LOC100289561	8.4922	0	0	8.4922	purple
	LOC100630923	8.4922	0	0	8.4922	purple
	LRP8	8.4867	0	0	8.4867	purple
	DLEU2	8.46585	0	0	8.46585	purple
	MYL12BP2	8.4541	0	0	8.4541	purple
	DHFRP1	8.42335	0	0	8.42335	purple
	DESI1	8.42265	0	0	8.42265	purple
	WIPI1	8.3962	0	0	8.3962	purple
	UTP6	8.3949	0	0	8.3949	purple
	NEK9	8.36535	0	0	8.36535	purple
	GMEB1	8.3564	0	0	8.3564	purple
	GOLGA1	8.30043	0	0	8.30043	purple
	FKBP3	8.2923	0	0	8.2923	purple
	METTL21A	8.2545	0	0	8.2545	purple
	BORCS8-MEF2B	8.2384	0	0	8.2384	purple
	FCHSD2	8.2006	0	0	8.2006	purple
	VPS33A	8.1882	0	0	8.1882	purple
	HSPA4L	8.17661	0	0	8.17661	purple
	RNPS1	8.168	0	0	8.168	purple
	DNM2	8.1335	0	0	8.1335	purple
	APOL1	8.13337	0	0	8.13337	purple
	PTP4A2	8.1316	0	0	8.1316	purple
	MCUR1	8.12955	0	0	8.12955	purple
	ITPA	8.0712	0	0	8.0712	purple
	FERMT3	8.0567	0	0	8.0567	purple
	PSMB5	8.0468	0	0	8.0468	purple
	MAP3K5	8.02763	0	0	8.02763	purple
	SIN3B	8.01675	0	0	8.01675	purple
	ZMIZ2	7.9659	0	0	7.9659	purple
	LOC101929285	7.9641	0	0	7.9641	purple
	C1orf159	7.9597	0	0	7.9597	purple
	SIK2	7.9284	0	0	7.9284	purple
	FBXO17	7.917	0	0	7.917	purple
	POU2F2	7.8705	0	0	7.8705	purple
	GPR75-ASB3	7.8636	0	0	7.8636	purple
	PRKAR2A	7.8409	0	0	7.8409	purple
	THADA	7.8139	0	0	7.8139	purple
	CIITA	7.80563	0	0	7.80563	purple
	PKN2	7.7811	0	0	7.7811	purple
	SLF1	7.7555	0	0	7.7555	purple
	FBXO41	7.7527	0	0	7.7527	purple
	IFNAR1	7.7507	0	0	7.7507	purple
	ZNF639	7.6977	0	0	7.6977	purple
	FBXL18	7.6756	0	0	7.6756	purple
	SRP9	7.63483	0	0	7.63483	purple
	ZNF3	7.6279	0	0	7.6279	purple
	ESRRA	7.6179	0	0	7.6179	purple
	ZDHHC18	7.5067	0	0	7.5067	purple
	TAF8	7.4836	0	0	7.4836	purple
	LOC124900163	7.4328	0	0	7.4328	purple
	PCGF3-AS1	7.4328	0	0	7.4328	purple
	SEC14L1	7.4133	0	0	7.4133	purple
	SNHG20	7.4133	0	0	7.4133	purple
	VHL	7.40758	0	0	7.40758	purple
	XPOT	7.3978	0	0	7.3978	purple
	RABEPK	7.38485	0	0	7.38485	purple
	NSDHL	7.3831	0	0	7.3831	purple
	COMT	7.32375	0	0	7.32375	purple
	PTGR2	7.2774	0	0	7.2774	purple
	CRCP	7.2186	0	0	7.2186	purple
	HNRNPF	7.1833	0	0	7.1833	purple
	STAU1	7.146	0	0	7.146	purple
	RBM8A	7.09955	0	0	7.09955	purple
	NSUN6	6.96415	0	0	6.96415	purple
	CFLAR	6.9527	0	0	6.9527	purple
	METTL8	6.9036	0	0	6.9036	purple
	TRPV1	6.868	0	0	6.868	purple
	LRCH3	6.79208	0	0	6.79208	purple
	CSNK1A1	6.7864	0	0	6.7864	purple
	RAB10	6.66005	0	0	6.66005	purple
	ZNF852	6.6569	0	0	6.6569	purple
	PRORP	6.6305	0	0	6.6305	purple
	EBPL	6.6148	0	0	6.6148	purple
	MPLKIP	6.5703	0	0	6.5703	purple
	CNN2	55.5349	7.4952	0	6.53721	purple
	NAA25	6.5315	0	0	6.5315	purple
	EIF2S3	6.5048	0	0	6.5048	purple
	HM13	6.4879	0	0	6.4879	purple
	NUP155	6.4775	0	0	6.4775	purple
	STEEP1	6.45155	0	0	6.45155	purple
	LOC101929638	6.3469	0	0	6.3469	purple
	RNU6-1219P	6.3469	0	0	6.3469	purple
	CD70	6.3363	0	0	6.3363	purple
	TOP3A	6.33384	0	0	6.33384	purple
	RREB1	6.3322	0	0	6.3322	purple
	TMEM19	6.3111	0	0	6.3111	purple
	RPIA	6.3108	0	0	6.3108	purple
	YEATS2	6.3083	0	0	6.3083	purple
	XYLB	6.2606	0	0	6.2606	purple
	C2orf81	6.2225	0	0	6.2225	purple
	SLC7A5P2	6.2185	0	0	6.2185	purple
	TIMELESS	6.2156	0	0	6.2156	purple
	ZNF431	6.175	0	0	6.175	purple
	LINC02363	6.0775	0	0	6.0775	purple
	SFT2D2	5.90373	0	0	5.90373	purple
	PUS7L	5.8998	0	0	5.8998	purple
	CD46	5.8698	0	0	5.8698	purple
	CCR1	5.8697	0	0	5.8697	purple
	WDR12	5.8107	0	0	5.8107	purple
	MRPS21	5.76745	0	0	5.76745	purple
	MED18	5.7073	0	0	5.7073	purple
	RPL34	5.70485	0	0	5.70485	purple
	C19orf48	5.6957	0	0	5.6957	purple
	ARNTL2	5.65444	0	0	5.65444	purple
	SLC25A15	5.65212	0	0	5.65212	purple
	RPL38	5.6147	0	0	5.6147	purple
	KRIT1	5.58455	0	0	5.58455	purple
	GPALPP1	36.517	5.5477	0	5.57708	purple
	COX18	5.5662	0	0	5.5662	purple
	CTSS	5.5269	0	0	5.5269	purple
	HIVEP2	5.5263	0	0	5.5263	purple
	POLR2D	5.4555	0	0	5.4555	purple
	PSMD12	5.4519	0	0	5.4519	purple
	SNRPD1	28.7556	4.3025	0	5.42303	purple
	BIVM	5.36545	0	0	5.36545	purple
	RPL37A	5.36477	0	0	5.36477	purple
	CEBPZOS	28.8087	4.3799	0	5.35488	purple
	MAST2	5.3312	0	0	5.3312	purple
	PPM1K	5.2876	0	0	5.2876	purple
	UBE3D	5.25	0	0	5.25	purple
	SUGT1	5.1944	0	0	5.1944	purple
	OGFOD3	5.1373	0	0	5.1373	purple
	MALT1	5.12995	0	0	5.12995	purple
	CHROMR	31.1764	5.07815	0	5.12927	purple
	CKAP2	5.0903	0	0	5.0903	purple
	FOXK1	5.05393	0	0	5.05393	purple
	H2AZ2	4.9694	0	0	4.9694	purple
	GINS1	4.94195	0	0	4.94195	purple
	HTD2	4.85657	0	0	4.85657	purple
	RPP14	4.85657	0	0	4.85657	purple
	VPS41	4.848	0	0	4.848	purple
	TMEM97	4.8217	0	0	4.8217	purple
	NOP14	4.7568	0	0	4.7568	purple
	SLC9A7	4.6587	0	0	4.6587	purple
	METTL6	4.64	0	0	4.64	purple
	ZNF785	4.6193	0	0	4.6193	purple
	POLR1B	4.6143	0	0	4.6143	purple
	FAM27E3	4.5981	0	0	4.5981	purple
	GK5	28.8827	5.317	0	4.57222	purple
	ZNF518A	4.5519	0	0	4.5519	purple
	RPL36A	4.5485	0	0	4.5485	purple
	RPL36A-HNRNPH2	4.5485	0	0	4.5485	purple
	PDP2	4.5463	0	0	4.5463	purple
	CENPN	27.3332	5.25572	0	4.36931	purple
	ZNF724	4.1563	0	0	4.1563	purple
	TRIM13	4.1352	0	0	4.1352	purple
	LOC101929492	4.0881	0	0	4.0881	purple
	FCF1	3.9503	0	0	3.9503	purple
Mildly p150 dependent	CCDC69	25.5881	5.8825	0	3.71785	orange
	B4GALT2	43.7431	11.299	0	3.55664	orange
	GATD1	31.3443	7.86925	0	3.53405	orange
	ZNF335	44.2966	12.3852	0	3.30937	orange
	ZMYM2	20.9382	5.474	0	3.2342	orange
	UGGT1	27.0611	7.57627	0	3.15534	orange
	POLR1D	30.4734	9.17217	0	2.99576	orange
	RNF125	39.2608	12.18	0	2.97881	orange
	PROSER3	29.8496	9.08975	0	2.9584	orange
	PSD4	14.9234	4.3038	0	2.81372	orange
	SPN	15.8316	4.7101	0	2.77256	orange
	F11R	23.2717	7.4786	0	2.74476	orange
	TOP1	23.9275	7.75395	0	2.73334	orange
	VPS35L	19.6661	6.3399	0	2.67935	orange
	RABEP1	26.9738	9.23457	0	2.63556	orange
	POLR1C	17.7531	5.73975	0	2.63409	orange
	ZNF780B	23.0172	7.7404	0	2.63342	orange
	POLH	17.7079	5.73975	0	2.62737	orange
	ZNF708	18.1203	6.004	0	2.58714	orange
	CLPB	15.1545	4.85775	0	2.58709	orange
	LYRM7	17.4129	5.76205	0	2.57509	orange
	NDUFS1	20.9371	7.41074	0	2.48933	orange
	PRKCSH	18.9232	6.66415	0	2.46906	orange
	GNL3L	14.1869	4.79863	0	2.44659	orange
	IPP	14.2031	4.8498	0	2.42796	orange
	NOM1	20.1191	7.6693	0	2.32073	orange
	GTF2H2B	17.9066	6.7654	0	2.30595	orange
	PARVB	23.1113	9.0338	0	2.30334	orange
	CD40	13.3673	4.8157	0	2.29849	orange
	SYAP1	14.5889	5.38175	0	2.28603	orange
	TRUB2	24.4902	9.71608	0	2.28537	orange
	AHSA1	27.4248	11.0429	0	2.27726	orange
	PEX26	15.2828	5.7512	0	2.26372	orange
	BRI3BP	17.2879	6.70863	0	2.24266	orange
	MYBL2	20.0101	7.9747	0	2.22962	orange
	MRPL42	21.5502	8.8223	0	2.19401	orange
	DHX33	23.0804	9.625	0	2.17227	orange
	TMEM230	20.0151	8.2225	0	2.17025	orange
	GALNT7-DT	21.2166	8.7963	0	2.16578	orange
	DDT	23.3397	9.8252	0	2.15606	orange
	RPL7L1	14.2986	5.65717	0	2.14784	orange
	SSR3	13.7774	5.4326	0	2.14181	orange
	KAT8	23.3217	9.9303	0	2.13368	orange
	ZNF839	23.2874	9.9155	0	2.13342	orange
	PLEKHG2	25.0568	10.8101	0	2.12163	orange
	TMEM192	14.9941	6.0935	0	2.11378	orange
	KIAA1586	15.5121	6.37455	0	2.10347	orange
	NICN1	14.0517	5.6933	0	2.09936	orange
	DHX34	41.4939	18.795	0	2.09619	orange
	ARIH1	16.7406	7.0671	0	2.07517	orange
	BRCA1	12.3178	4.9679	0	2.064	orange
	SGPP2	14.0396	5.8231	0	2.05766	orange
	L2HGDH	25.1868	11.2698	0	2.05275	orange
	CPNE7	22.6549	10.0862	0	2.04351	orange
	TP63	13.806	5.7764	0	2.03736	orange
	AACSP1	27.4173	12.5568	0	2.0224	orange
	CHAF1B	14.0513	5.9846	0	2.01175	orange
	CBR4	15.042	6.48213	0	2.01039	orange
	ZSCAN30	21.9432	9.929	0	2.0078	orange
	C11orf58	19.7405	8.86553	0	2.00095	orange
	FOXRED2	21.5382	9.84117	0	1.98671	orange
	PSMF1	55.0767	26.8868	0	1.975	orange
	PALS2	20.4318	9.3962	0	1.96531	orange
	GPATCH2	20.8234	9.6003	0	1.96441	orange
	PGBD4	20.5206	9.44775	0	1.96412	orange
	TANK	26.1485	12.3178	0	1.96342	orange
	ZBTB25	14.0386	6.1501	0	1.96341	orange
	CARNMT1	15.7394	7.03675	0	1.95843	orange
	GBP4	10.1786	4.25235	0	1.93792	orange
	CD22	25.9023	12.4802	0	1.92151	orange
	KNL1	12.9407	5.75275	0	1.91636	orange
	SMCO2	33.4382	16.5487	0	1.90544	orange
	NDUFV3	12.4048	5.5127	0	1.90471	orange
	KCNJ14	21.3186	10.1946	0	1.90437	orange
	SLC35E1	10.0034	4.2599	0	1.90182	orange
	DMC1	18.5039	8.74405	0	1.89899	orange
	RSKR	22.8996	11.099	0	1.89269	orange
	CLSPN	14.3788	6.6435	0	1.88119	orange
	XNDC1N	31.6517	15.826	0	1.88113	orange
	XNDC1N-ZNF705EP-ALG1L9P	31.6517	15.826	0	1.88113	orange
	EPB41	25.5493	12.7249	0	1.86153	orange
	TMEM106A	20.268	9.96035	0	1.84922	orange
	PINK1-AS	16.6608	8.04675	0	1.84164	orange
	CAPRIN1	14.0659	6.6656	0	1.83494	orange
	LOC124902660	14.0659	6.6656	0	1.83494	orange
	SARM1	26.6306	13.5216	0	1.83386	orange
	NUTF2	16.5086	8.004	0	1.83347	orange
	CEP78	10.7736	4.935	0	1.81527	orange
	ANKRD13C	11.9222	5.5908	0	1.80892	orange
	CENPM	13.9182	6.71805	0	1.80333	orange
	KNOP1	10.6421	4.9227	0	1.79683	orange
	FCHO1	19.5663	9.93855	0	1.78875	orange
	HMGXB3	13.5868	6.6098	0	1.78543	orange
	TBC1D9B	16.8749	8.4871	0	1.77873	orange
	FARS2	23.5001	12.2121	0	1.77868	orange
	SMIM7	21.9592	11.4559	0	1.76294	orange
	SMG1	18.5738	9.5991	0	1.7524	orange
	SNX25	16.5783	8.4807	0	1.74863	orange
	NUP43	31.8807	17.2564	0	1.74627	orange
	ZDHHC13	18.5296	9.6568	0	1.73876	orange
	CACNB1	16.8677	8.7083	0	1.73745	orange
	DYNC2I2	16.1761	8.31137	0	1.73724	orange
	TFDP2	11.3837	5.5766	0	1.73095	orange
	CAMTA1	13.3916	6.79755	0	1.71741	orange
	SCAP	18.0687	9.5989	0	1.70477	orange
	IGF2BP3	15.4948	8.0983	0	1.70304	orange
	CC2D1B	13.1752	6.74845	0	1.70037	orange
	VOPP1	21.1082	11.4212	0	1.69937	orange
	CD48	15.0939	7.91213	0	1.69363	orange
	SLC39A8	30.0566	16.7606	0	1.69232	orange
	PRR14L	13.1914	6.8072	0	1.68965	orange
	TAPBP	19.928	10.9023	0	1.67431	orange
	RAB11FIP3	18.2886	9.9574	0	1.66906	orange
	CASP8	13.452	7.08805	0	1.66319	orange
	LIMS1	27.83	15.9139	0	1.64539	orange
	DNAJC24	18.4704	10.2875	0	1.63635	orange
	RAB2B	11.2587	5.9156	0	1.62801	orange
	SMYD4	16.4245	9.1056	0	1.62529	orange
	LINC01531	14.7459	8.1117	0	1.61835	orange
	POLR2J2-UPK3BL1	17.6867	9.9307	0	1.61808	orange
	CHST7	13.7804	7.5843	0	1.6053	orange
	ZFYVE16	21.3184	12.2974	0	1.6032	orange
	MICALL1	17.8863	10.17	0	1.60128	orange
	RMI1	14.326	7.9912	0	1.59334	orange
	AKAP13	16.3454	9.2676	0	1.59194	orange
	ACO2	28.9903	17.3391	0	1.58079	orange
	STARD4	15.1717	8.60875	0	1.57894	orange
	CELF2	15.0233	8.52985	0	1.57644	orange
	FAM239A	10.3828	5.6015	0	1.5728	orange
	MAVS	13.303	7.4597	0	1.57252	orange
	TXNDC15	9.60733	5.1278	0	1.56783	orange
	HOOK3	11.6341	6.4239	0	1.56711	orange
	ENTPD1	21.4622	12.7094	0	1.56551	orange
	ZFAND3	20.049	11.8587	0	1.55918	orange
	BISPR	15.6064	9.0196	0	1.55758	orange
	LIMD1	8.94475	4.751	0	1.55534	orange
	GINS4	13.0845	7.42068	0	1.55386	orange
	GFOD2	15.5796	9.0398	0	1.55178	orange
	POLR1A	10.0558	5.4893	0	1.5496	orange
	PMS1	16.1335	9.4584	0	1.54263	orange
	RBM3	13.8724	8.0022	0	1.541	orange
	DNPEP	15.6779	9.17397	0	1.54099	orange
	BAGE2	9.2098	4.99075	0	1.53734	orange
	HAUS3	19.6913	11.8427	0	1.53327	orange
	POLN	19.6913	11.8427	0	1.53327	orange
	CNPY4	17.547	10.556	0	1.51843	orange
	DPH5	9.6392	5.3562	0	1.5165	orange
	ZNF417	9.40685	5.2111	0	1.51452	orange
	FAR2	16.145	9.6727	0	1.51274	orange
	TPGS2	11.8755	6.8576	0	1.51134	orange
	ECHDC1	16.0203	9.6207	0	1.5084	orange
	CIT	19.1014	11.7107	0	1.50278	orange
	POGZ	24.5373	15.3376	0	1.50189	orange
	RABGAP1L	12.4268	7.3039	0	1.49651	orange
	SDHAF4	25.67	16.2491	0	1.4882	orange
	PKMYT1	11.5825	6.8393	0	1.4775	orange
	TASP1	9.1093	5.1926	0	1.471	orange
	GRAMD1B	8.33715	4.6709	0	1.47016	orange
	ANAPC16	16.2792	10.2137	0	1.45173	orange
	XKR6	19.4677	12.4387	0	1.44863	orange
	DFFA	10.6547	6.38397	0	1.44295	orange
	WDPCP	20.6992	13.3451	0	1.44295	orange
	COX11	13.0726	8.0877	0	1.43849	orange
	LOC105372639	12.5264	7.7736	0	1.42774	orange
	BNC2	20.4878	13.357	0	1.42703	orange
	ANKRD10	7.33215	4.1394	0	1.42665	orange
	UBA5	69.5203	47.8342	0	1.4236	orange
	ZNF544	10.2759	6.2251	0	1.42225	orange
	IQCB1	21.4246	14.1431	0	1.41481	orange
	INPP4A	27.3492	18.3624	0	1.41249	orange
	ZNF827	29.3105	20.0082	0	1.39519	orange
	MVB12A	13.9727	9.0196	0	1.39454	orange
	SS18L1	14.0092	9.0652	0	1.39185	orange
	C19orf47	13.3367	8.5873	0	1.39108	orange
	SNX22	9.9725	6.1714	0	1.39059	orange
	LINC01307	13.0704	8.3998	0	1.3905	orange
	DOCK2	21.7985	14.7803	0	1.38137	orange
	MDM4	14.1836	9.28302	0	1.37932	orange
	CAMKMT	14.6762	9.6608	0	1.37666	orange
	LOC124907759	14.6762	9.6608	0	1.37666	orange
	STAM	19.4587	13.1354	0	1.37659	orange
	IRAK4	13.8129	9.0531	0	1.37399	orange
	CSRP1-AS1	16.9965	11.3837	0	1.37249	orange
	CLINT1	18.0205	12.2074	0	1.36442	orange
	MPV17	16.6243	11.2057	0	1.36201	orange
	PSIP1	12.4399	8.1431	0	1.36058	orange
	TRAF2	19.8802	13.625	0	1.35932	orange
	EMC3-AS1	17.7321	12.0604	0	1.3577	orange
	TECPR2	24.454	17.0526	0	1.35459	orange
	CFAP418	19.6061	13.4754	0	1.35444	orange
	MNAT1	14.2674	9.583	0	1.34814	orange
	PSPH	14.8036	10.0566	0	1.33888	orange
	OR51B5	11.8039	7.84235	0	1.33493	orange
	VPS9D1-AS1	14.97	10.2268	0	1.33341	orange
	AHCY	23.8173	16.8723	0	1.33263	orange
	LY6G5B	19.1625	13.4121	0	1.32962	orange
	FAM110B	14.7846	10.1744	0	1.32308	orange
	MRI1	13.7329	9.43015	0	1.31665	orange
	NLGN4Y	17.234	12.1275	0	1.31282	orange
	UST	24.992	18.0991	0	1.30855	orange
	LOC107984859	10.7078	7.1944	0	1.30672	orange
	GSTCD	17.0449	12.0692	0	1.3042	orange
	DNAJC5	12.6226	8.67945	0	1.30406	orange
	DNM1L	12.792	8.81195	0	1.30371	orange
	MIR34AHG	24.1201	17.5552	0	1.29991	orange
	PDS5A	16.086	11.432	0	1.29391	orange
	NPLOC4	11.8883	8.2043	0	1.2916	orange
	SEPTIN6	22.5115	16.4407	0	1.29075	orange
	FAM98B	10.2037	6.9156	9.549	1.28906	orange
	HSD17B12	13.2986	9.3373	0	1.28646	orange
	SLC25A25-AS1	9.3351	6.2712	0	1.28385	orange
	NOL9	10.7557	7.4154	0	1.2781	orange
	C11orf80	15.5462	11.1977	0	1.27452	orange
	CENPK	13.5217	9.6869	0	1.26526	orange
	LOC102725082	15.045	10.8987	0	1.26442	orange
	GCN1	34.1673	26.0249	0	1.26429	orange
	YIPF4	18.3239	13.5498	0	1.25939	orange
	ERLEC1P1	12.9605	9.301	0	1.25818	orange
	RBM14-RBM4	13.8914	10.0437	0	1.25786	orange
	TNRC18	19.3912	14.42	0	1.25754	orange
	APOL6	8.62205	5.87425	0	1.25425	orange
	RGS5	20.7568	15.6	0	1.25041	orange
	KCTD13	12.5796	9.0864	0	1.24718	orange
	CLHC1	9.6368	6.7629	0	1.24139	orange
	NCBP2	16.42	12.3427	0	1.23063	orange
	MSH5	10.1317	7.2613	0	1.22641	orange
	MSH5-SAPCD1	10.1317	7.2613	0	1.22641	orange
	TNK2	17.7135	13.4761	0	1.22364	orange
	AAK1	14.5261	10.8996	0	1.22072	orange
	PAX5	9.68755	6.9546	0	1.21786	orange
	TUSC3	18.144	13.964	0	1.21251	orange
	AURKA	17.9604	13.8599	0	1.20865	orange
	ATR	7.8781	5.5224	0	1.20785	orange
	DMAC2L	10.8677	7.998	0	1.20779	orange
	SGCE	19.8687	15.5501	0	1.20052	orange
	PKNOX1	10.5305	7.7938	0	1.1975	orange
	MFSD12	11.2973	8.435	0	1.19738	orange
	MTHFSD	63.6148	52.2345	0	1.19499	orange
	IPO5P1	10.1248	7.4774	0	1.19433	orange
	DTX2P1-UPK3BP1-PMS2P11	12.7437	9.6913	0	1.19197	orange
	NSD1	12.1208	9.1726	0	1.19151	orange
	MAPK1IP1L	10.0852	7.53125	0	1.18215	orange
	DTL	10.5262	7.91275	0	1.18103	orange
	DBF4	12.6037	9.6908	0	1.17892	orange
	TNIK	16.9946	13.4222	0	1.17836	orange
	PSME3IP1	16.932	13.393	0	1.17641	orange
	TLR10	9.68875	7.2533	0	1.17392	orange
	DGLUCY	22.297	18.0264	0	1.1719	orange
	PHF19	7.95296	5.7954	0	1.17034	orange
	UBAC2	15.8519	12.5781	0	1.16747	orange
	PLCB1	19.1292	15.3933	0	1.16689	orange
	RAD51B	14.7703	11.676	0	1.16522	orange
	CENPP	15.4234	12.2668	0	1.16255	orange
	TLE4	14.7523	11.7067	0	1.16099	orange
	S100PBP	23.5904	19.3474	0	1.15938	orange
	GMPS	11.655	9.0619	0	1.15833	orange
	MYO19	15.2131	12.1432	0	1.15749	orange
	PDPR2P	8.8076	6.6154	0	1.15655	orange
	LONP2	8.06632	5.9948	0	1.15319	orange
	ST3GAL2	11.0359	8.57677	0	1.15236	orange
	ZNF587	7.69858	5.69525	0	1.14986	orange
	ZC3H12D	12.7889	10.1236	0	1.14971	orange
	NEU3	16.8829	13.6955	0	1.14885	orange
	LOC124902686	11.3486	8.8884	0	1.14767	orange
	PDPR	17.443	14.2413	0	1.14446	orange
	MFSD2A	18.9072	15.5841	0	1.14008	orange
	VKORC1L1	13.9046	11.1979	0	1.13992	orange
	PPIP5K2	25.7867	21.6841	0	1.13677	orange
	ZHX2	10.9689	8.7044	0	1.1303	orange
	.	15.0112	12.2854	0	1.1299	orange
	ACTR3C	16.3805	13.5178	0	1.12831	orange
	PRKCB	10.9616	8.7345	0	1.12605	orange
	MELTF	8.7996	6.8275	0	1.12419	orange
	ZNF41	12.6047	10.2257	0	1.12285	orange
	TACC1	14.2554	11.6973	0	1.12271	orange
	LOC124904889	10.7606	8.6695	0	1.11284	orange
	RBSN	14.2612	11.8367	0	1.11097	orange
	NFATC3	18.4916	15.6474	0	1.11078	orange
	HIP1	11.9627	9.7849	0	1.1092	orange
	NOP58	12.2881	10.0841	0	1.10863	orange
	ALG8	9.4086	7.50575	0	1.10615	orange
	CBFB	11.4652	9.3698	0	1.10564	orange
	CENPI	9.72764	7.7991	0	1.10553	orange
	FBH1	14.2204	11.8924	0	1.10301	orange
	LOC112268096	6.0482	4.4863	0	1.10242	orange
	RANGAP1	12.8792	10.712	0	1.09966	orange
	SNHG16	12.9576	10.7881	0	1.09921	orange
	DEAF1	13.6904	11.4816	0	1.09685	orange
	NCKIPSD	9.5002	7.6685	0	1.09595	orange
	LARP4B	18.5734	15.9485	0	1.09587	orange
	RNFT2	26.7517	23.4139	0	1.09576	orange
	ZNF587B	15.2993	12.9824	0	1.09418	orange
	TOPBP1	14.4841	12.2539	0	1.09282	orange
	PHACTR4	14.0873	12.0192	0	1.08204	orange
	LARP4	13.0587	11.0882	0	1.08029	orange
	RPL23A	5.8261	4.3967	0	1.07957	orange
	BMP2K	17.1831	15.0023	0	1.07379	orange
	TNFRSF8	12.5172	10.6678	0	1.07279	orange
	EGFEM1P	12.9201	11.0594	0	1.07138	orange
	IFT140	15.8814	13.9481	0	1.06244	orange
	NIPBL	13.6591	11.9034	0	1.05857	orange
	SLC16A1-AS1	10.8167	9.2849	0	1.05171	orange
	GLE1	16.0667	14.295	0	1.05045	orange
p150 independent	N4BP2L2	14.373	12.7112	0	1.04827	pink
	PIP5K1C	20.9648	19.0008	0	1.0482	pink
	PPP6R2	15.3359	13.6647	0	1.04577	pink
	ZNF789	14.664	13.0507	0	1.04365	pink
	RHOT1	12.8345	11.3372	0	1.0403	pink
	DCAF16	14.3095	12.8003	0	1.0369	pink
	ZNF589	20.5381	18.8398	0	1.0352	pink
	PIEZO2	12.522	11.1039	0	1.03455	pink
	NPRL3	15.7547	14.2414	0	1.03368	pink
	PGAP2	20.7012	19.0304	0	1.03349	pink
	MBP	13.4678	12.0365	0	1.03308	pink
	RINT1	15.7373	14.2747	0	1.03029	pink
	IFNAR2	8.73425	7.49585	0	1.02806	pink
	HNRNPA1L2	13.2145	11.8896	0	1.02521	pink
	FRMD4A	13.4054	12.0866	0	1.02436	pink
	CALR	7.71965	6.538	0	1.0241	pink
	IQSEC1	9.08305	7.8715	0	1.02385	pink
	QPCTL	56.4808	54.1846	0	1.02349	pink
	NCOA3	9.29297	8.1122	0	1.01984	pink
	SMG6	11.9017	10.7442	0	1.01341	pink
	ANK2	17.1569	16.0164	0	1.00826	pink
	ACSBG1	11.3656	10.3157	0	1.00441	pink
	ZFYVE28	17.9746	16.9232	0	1.00287	pink
	NMRAL1	12.252	11.2271	0	1.00204	pink
	ATXN1	19.417	18.4849	0	0.996513	pink
	TRAF3	11.903	10.9508	0	0.996	pink
	MTHFD1L	16.6985	15.7659	0	0.99598	pink
	MAILR	14.5828	13.6644	0	0.994436	pink
	ELOVL5	13.0873	12.1859	0	0.992521	pink
	COQ4	14.2454	13.4114	0	0.988485	pink
	AK3	25.954	25.3933	0	0.983356	pink
	KCNQ5	14.5901	13.9207	0	0.977843	pink
	NCOA7	15.9045	15.273	0	0.977355	pink
	RILPL2	8.3231	7.5514	0	0.973303	pink
	FTX	14.3661	13.768	0	0.972783	pink
	R3HDM2	13.9295	13.321	0	0.972659	pink
	CSTF1	10.7945	10.1044	0	0.972097	pink
	THOC5	15.6541	15.1148	0	0.971413	pink
	RPS10P7	11.0437	10.462	0	0.96351	pink
	RAD51D	14.768	14.3335	0	0.963115	pink
	VPS36	13.9674	13.5208	0	0.961889	pink
	FRYL	16.7648	16.4364	0	0.961484	pink
	QPRT	10.9921	10.4954	0	0.956217	pink
	VPS29	14.7824	14.4737	0	0.955324	pink
	MED13	10.5933	10.1324	0	0.951572	pink
	LOC124900165	14.9731	14.8092	0	0.947113	pink
	STX18-AS1	14.9731	14.8092	0	0.947113	pink
	TRIM66	8.08655	7.55815	0	0.944895	pink
	MTCH1	31.5688	32.4699	0	0.9432	pink
	SCMH1	16.5376	16.5424	0	0.942722	pink
	TMEM132D	15.2549	15.2285	0	0.940012	pink
	TSC22D4	14.3186	14.259	0	0.938372	pink
	TSC22D4-C7ORF61	14.3186	14.259	0	0.938372	pink
	AKT2	12.6883	12.5391	0	0.937163	pink
	SIL1	17.7795	18.0269	0	0.934438	pink
	CDK13	16.922	17.1127	0	0.934264	pink
	SNHG30	11.2866	11.2288	0	0.922951	pink
	SMIM14	11.1334	11.0667	0	0.922655	pink
	MFSD11	19.2008	19.9088	0	0.918314	pink
	ZCCHC7	12.0037	12.0749	0	0.918072	pink
	LINC00996	11.9782	12.0479	0	0.918021	pink
	LOC102723724	20.5694	21.4491	0	0.916272	pink
	SUPT6H	26.3841	27.8033	0	0.916008	pink
	SPC24	4.7679	4.2076	0	0.915566	pink
	SFSWAP	13.4362	13.7802	0	0.909068	pink
	CENATAC	9.82774	9.82154	0	0.908165	pink
	UXT	14.4703	14.977	0	0.905697	pink
	SENP6	18.234	19.1569	0	0.904603	pink
	CERS4	13.2661	13.668	0	0.904425	pink
	SNX14	16.5429	17.3413	0	0.901945	pink
	GCH1	10.6102	10.8152	0	0.898008	pink
	RAD51L3-RFFL	13.7646	14.3335	0	0.897679	pink
	LSG1	6.78095	6.562	0	0.896714	pink
	NR6A1	10.7328	11.0134	0	0.893405	pink
	ZNF559	17.2819	18.3774	0	0.89186	pink
	ZNF559-ZNF177	17.2819	18.3774	0	0.89186	pink
	PCNX1	13.4407	14.3371	0	0.87635	pink
	PVT1	15.2968	16.508	0	0.873706	pink
	SENP5	11.3491	12.048	0	0.869799	pink
	AP2B1	14.0739	15.1832	0	0.869663	pink
	TCTN3	16.2395	17.6884	0	0.868961	pink
	TRIM14	12.8039	13.7533	0	0.867863	pink
	LRPPRC	22.6233	25.0714	0	0.867746	pink
	CNTRL	17.1729	18.797	0	0.867445	pink
	SUZ12P1	12.266	13.2255	0	0.862251	pink
	HILPDA-AS1	10.206	10.8675	0	0.859993	pink
	PWWP2A	10.9136	11.6908	0	0.85996	pink
	SLC35E2A	33.7966	38.3245	0	0.859429	pink
	KLHL22	15.7259	17.3157	0	0.858603	pink
	PTER	13.9829	15.294	0	0.858163	pink
	KAZN	13.2125	14.3993	0	0.857995	pink
	CREBBP	17.2086	19.0629	0	0.857732	pink
	ARPC4-TTLL3	12.1607	13.2238	0	0.854956	pink
	TTLL3	12.1607	13.2238	0	0.854956	pink
	CLOCK	11.6622	12.6843	0	0.852232	pink
	TNFAIP8	7.2612	7.521	0	0.852154	pink
	KDM2A	9.22415	9.88327	0	0.847553	pink
	LOC124902695	9.22415	9.88327	0	0.847553	pink
	USP4	13.5109	15.0211	0	0.843316	pink
	ILF3	13.0747	14.5181	0	0.842542	pink
	LOC124905131	6.3733	6.5694	0	0.841982	pink
	ZC3H8	8.44155	9.0679	0	0.838462	pink
	LINC03006	13.1151	14.6502	0	0.838012	pink
	SREBF2	11.4253	12.6498	0	0.837031	pink
	PCCA	15.3515	17.4662	0	0.831332	pink
	IFI16	19.6298	22.7482	0	0.826583	pink
	PEAK1	10.1678	11.312	0	0.825847	pink
	PIP5K1A	16.2236	18.6729	0	0.82467	pink
	MFN1	10.3946	11.6868	0	0.819324	pink
	PIBF1	12.4453	14.1932	0	0.819139	pink
	FANCA	31.1164	37.0167	0	0.818492	pink
	PON2	11.9042	13.5765	0	0.81667	pink
	CSAD	12.9661	14.9407	0	0.813394	pink
	PSKH1	10.3926	11.7966	0	0.812138	pink
	VTI1A	10.2138	11.6077	0	0.810127	pink
	GCFC2	14.5613	17.1435	0	0.802563	pink
	UNK	13.1174	15.447	0	0.797556	pink
	GMIP	10.4817	12.2068	0	0.793659	pink
	ORC2	14.4626	17.2362	0	0.793071	pink
	MED1	10.5074	12.4461	0	0.781446	pink
	NDUFV2	20.2265	24.9467	0	0.779539	pink
	ASB16-AS1	11.3917	13.6316	0	0.778568	pink
	PMS2P4	14.1011	17.1881	0	0.775294	pink
	SSH2	7.79028	9.07305	0	0.773379	pink
	PLCG2	11.7514	14.241	0	0.771039	pink
	LINC03034	13.196	16.2054	0	0.766969	pink
	ARPC2	14.3651	17.811	0	0.763654	pink
	SASS6	9.941	12.1985	0	0.753192	pink
	IL4I1	12.7442	16.1576	0	0.742775	pink
	NUP62	12.7442	16.1576	0	0.742775	pink
	PFKFB3	4.5751	5.1613	0	0.742554	pink
	POLR2J4	6.04355	7.145	0	0.741995	pink
	GGA1	9.4893	11.8888	0	0.736244	pink
	SPRYD4	12.0021	15.5967	0	0.723162	pink
	PITPNC1	13.1762	17.4571	0	0.713882	pink
	ZSWIM9	11.4087	14.9915	0	0.713423	pink
	MLH1	8.78503	11.3523	0	0.711206	pink
	CALN1	10.6375	14.019	0	0.708271	pink
	RFC3	8.5289	11.0562	0	0.707429	pink
	ANAPC10	10.6907	14.1578	0	0.705294	pink
	MDM2	10.9689	14.577	0	0.704172	pink
	SP100	16.1138	22.0301	0	0.699684	pink
	AKAP9	9.9723	13.2547	0	0.69958	pink
	EIF4G3	9.24677	12.2865	0	0.695949	pink
	SHROOM3-AS1	11.2892	15.2577	0	0.694391	pink
	MIR4527HG	14.9692	20.8062	0	0.686464	pink
	PIGL	18.0159	25.298	0	0.685068	pink
	CLTC	10.0654	13.817	0	0.679311	pink
	PDE10A	13.7268	19.529	0	0.668653	pink
	MYH3	9.18917	12.8149	0	0.665164	pink
	EEFSEC	9.7405	13.7644	0	0.659729	pink
	NFE2L1	11.7111	16.8274	0	0.656919	pink
	AFMID	10.1885	14.5552	0	0.654993	pink
	FAM111A	15.3837	22.7286	0	0.648319	pink
	SCO1	8.85838	12.8149	0	0.64122	pink
	TPRA1	10.617	15.6286	0	0.638481	pink
	TMEM238	10.1605	15.0084	0	0.634698	pink
	HELLS	8.30785	12.101	0	0.634139	pink
	RBM6	11.0922	17.1224	0	0.61207	pink
	ATOX1	13.4265	21.4439	0	0.598226	pink
	MGST1	13.4671	22.4995	0	0.57308	pink
	FNBP1	9.59615	15.9607	0	0.565787	pink
	SNHG14	10.4569	17.5019	0	0.565182	pink
	ACTR8	5.3342	8.5801	0	0.5568	pink
	MAML2	12.6659	21.798	0	0.555571	pink
	ZNF782	12.9615	22.349	0	0.555119	pink
	CNGA1	6.5242	10.9403	0	0.546402	pink
	TFE3	9.1946	15.8374	0	0.546082	pink
	LRRFIP2	12.2836	21.5786	0	0.544037	pink
	ZNF714	7.41903	12.6648	0	0.54293	pink
	TNRC6C	8.5924	15.892	0	0.508667	pink
	PWARSN	9.0338	17.5019	0	0.488263	pink
	SLC20A2	12.3364	24.4709	0	0.484334	pink
	SRD5A1	5.5994	10.5927	0	0.483011	pink
	STK33	9.9852	20.2902	0	0.469005	pink
	LINC00174	11.286	23.3898	0	0.462734	pink
p150 KO-specific	ABR	0	9.9152	0	0	cyan
	ANXA4	0	10.7611	0	0	cyan
	ARSG	0	12.1333	0	0	cyan
	BAZ1B	0	15.5166	0	0	cyan
	CLCC1	0	10.4079	0	0	cyan
	COQ5	0	14.3851	0	0	cyan
	CXXC4-AS1	0	12.1113	0	0	cyan
	DAG1	0	8.7789	0	0	cyan
	DNAJB12	0	11.017	0	0	cyan
	ERCC3	0	13.0131	0	0	cyan
	ERCC8	0	10.7635	0	0	cyan
	FAF1	0	9.7438	0	0	cyan
	FBXO48	0	19.0855	0	0	cyan
	FHIP1A	0	20.6246	0	0	cyan
	HIVEP3	0	13.6426	0	0	cyan
	INVS	0	10.6508	0	0	cyan
	KCND2	0	13.0993	0	0	cyan
	KIAA0319L	0	13.7414	0	0	cyan
	KIAA0753	0	15.1808	0	0	cyan
	LINC00426	0	12.9379	0	0	cyan
	LINC01675	0	10.2177	0	0	cyan
	LINC02484	0	11.8504	0	0	cyan
	LOC100134368	0	15.7358	0	0	cyan
	LOC105378339	0	7.3255	0	0	cyan
	LOC105378741	0	11.0116	0	0	cyan
	LOC107987108	0	6.7799	0	0	cyan
	LRRC49	0	8.5905	0	0	cyan
	MECR	0	10.1722	0	0	cyan
	MED29	0	11.6534	0	0	cyan
	MIA2	0	8.4495	0	0	cyan
	MTDH	0	6.8087	0	0	cyan
	NANOGP5	0	10.6508	0	0	cyan
	NIPA1	0	10.4714	0	0	cyan
	NXF1	0	12.0572	0	0	cyan
	OSBPL8	0	10.8113	0	0	cyan
	POLR2A	0	9.0797	0	0	cyan
	PRCC	0	15.1613	0	0	cyan
	PRKAR1A	0	12.1333	0	0	cyan
	PSME4	0	18.5708	0	0	cyan
	RANBP10	0	11.5703	0	0	cyan
	RBM23	0	12.6283	0	0	cyan
	RTEL1	0	10.9163	0	0	cyan
	RTEL1-TNFRSF6B	0	10.9163	0	0	cyan
	SAMD12	0	11.5738	0	0	cyan
	SAP18	0	19.4117	0	0	cyan
	SEC11C	0	31.0825	0	0	cyan
	SLC7A5	0	10.1183	0	0	cyan
	SPIN1	0	10.6345	0	0	cyan
	SRSF4	0	10.1722	0	0	cyan
	SS18L2	0	10.3687	0	0	cyan
	ST7	0	9.951	0	0	cyan
	STRN	0	11.2225	0	0	cyan
	TANGO2	0	9.3483	0	0	cyan
	TMEM131L	0	9.2398	0	0	cyan
	TNFRSF10B	0	8.6749	0	0	cyan
	UBE2Q2P2	0	16.7165	0	0	cyan
	USP15	0	12.4446	0	0	cyan
	WDFY4	0	4.0154	0	0	cyan
p150/p110 KO-specific	LOC100421372	0	0	5.3898	0	white
	MRPL20-AS1	0	0	4.1378	0	white
	TSPYL1	0	0	3.7319	0	white
	TSPYL1	0	0	3.7319	0	white
