## Supplementary material for "Epitranscriptome-wide profiling identifies RNA editing events regulated by ADAR1 that are associated with DNA repair mechanisms in human TK6 cells": Table S5

### Sheet: Table S5
Table S5. Detailed sequences of A-to-I editing peaks identified in major DNA repair gene transcripts.
Gene	Region	A-to-I edited bases	Sequencea
ATM	3'UTR	22	AGCCTTTAGAAATTATATTTTAGCCTTTATTTTTAACCTGCCAACATACTTTAAGTAGGGATTAATATTTAAGTGAACTATTGTGGGTTTTTTTGAATGTTGGTTTTAATACTTGATTTAATCACCACTCAAAAATGTTTTGATGGTCTTAAGGAACATCTCTGCTTTCACTCTTTAGAAATAATGGTCATTCGGGCTGGGCGCAGCGGCTCACGCCTGTAATCCCAGCACTTTGGGAGGCCGAGGTGAGCGGATCACAAGGTCAGGAGTTCGAGACCAGCCTGGCCAAGAGACCAGCCTGGCCAGTATGGTGAAACCCTGTCTCTACTAAAAATACAAAAATTAGCCGAGCATGGTGGCGGGCACCTGTAATCCCAGCTACTCGAGAGGCTGAGGCAG…
ATR	intron (exon1~2)	22	AAAACTATGAAACTCTTAGAAGTGAACATAGAGGGGGCCGGGCATGGTGGCTCACACCTATAATCCCAGCACTTTGGGAGGCCAAGATGGGTGGATCACCTGAGGTCAGGAGTTCCAGACTAGCCTGACCAACATGGAGAAACCCTGTCTCTACTAAAAATATACAAAATTAGCCAGGCGTGGTGGTACATGCTTGTAATCGCAGCTACTCAGGAGGCTGAGGCAGGAGAATCGCTTGAACCCAGGAGGCGGAGGTTGCGGTGAGCTGAGATCGCGCCATTGCACTCCAGCCTGGGCAACAAGAGTGAAACTCTGTCTCAAA
BRCA1_1	intron (exon2~3)	22	AATCCAGAATGGGGGAAACTCCACAGGTCAAATGACCTAATTTTAAAAATAAATGACAAGGGAGAAAAAGTAAGAGACACCTATAGATCAGAAGACACTTGGGGCTGGGCATGGTGGCTCACACCTGTAATCCCAGCACTTTGGGAGGCCAAGGCAGGCGGATCACCTGAGGTCAGGAGTTCAAGACCAGCCGGCCAACATGGTGAAACCCCAACTCTACTAAAAATACGAAAAATCAGCCGGGCGTGGTGGCGCACGCCTGTAGTTCCAACTACCTGGGAGGCTGAGGCAGGAGAATCACTTGAACTTGGGAGGCAGAGGTTGCAGTGAGCCGAGATCGCACCATTGCATGCCAGTCTGGGCT
BRCA1_2	intron (exon2~3)	28	AACCCCTTCCCTACCAAAAATACAAAAAAATTAGCCGGGTGTGGCAGCACGCGCCTGTAGTCCCAGCTACTTGGAATGCTGAGGCACAAGAATCACTTCAATCCGAGAGGCAGAGGTTGCAGTGAGCCAAGACCACACCACTGCACTCCAGCCTGAGCAGCAGAGTGAGTGAGACTCCATCTCCAAAAAAAAAAAAAAAGGTTCACATTCAGAAGAAAGCTAAAGGCCGGGTATAGTAGCTCACACCTGTAATCCCAGCACTTTGGGAAGCCGAAGCAGGAAGATTGCTTGATGCCAGGCATTCAAGACCAGCATGGGCATCATAGTGAGATCCTGTCTCTACAAAAATTAATTAACATTAAAAATTAAAAAGATGGCTG
EXO1	intron (exon11~12)	15	GCTTGTTTTCTTTTGAACTGCCTGATTTCAAGATTATACTGCCTGACTTCAAGATTTCCTATGAGCCACAGTGTGTGATGTAACAGTGTATCTGATGTAAAGATAGGTAAGGAGAGCAATGGTGCAGAATAATAGAGTTCAGAAAAAGATCCACATATATGTGGTCAGCTGATTTTGAACAGATGTGCCAAGACAATTAAATGGGGAAGGAAACTAGAATCTGTAGTACAATATTGAACAGAAGTGCTGAGAGGAATATACTAGGTATTGGGGAAACGTGGGAATTTTTTCACCATAGAGGATG
FANCA_1	intron (exon5~6)	20	TTTTATCCAGCATACATTATAGAATTCATTAGATTTTTCAGTTATTGCTTTGGTCCCTGCCCTCATTATCACGTAGCTTGGGAAACAAGCCACTAAATCCACAAGAAGTGCGATGATTCATGTGCTCACAGATTTGCGAAGAAGATGTTGGACATGCATATCAGATTGGAGAGTTAGGAAAGCCTTCCTGCACGGACTGTGAAGAGTGCGAGTTAGGGGCCGGGCCCAGTGGCTCACACCTGTAATCCCAGCACTTTGGGAGGCCGAGGCAGGTGGATCATGAGGTCAGGAGATCGAGCCCATCCTGGCTAACACGGTGAAACCCCGTCTCTACTAAAAAATAGAAAAAATTAGCCGGGTGTGGTGGCAGGCACCTGTAGTCCCAGCTACTCAGGAGGC…
FANCA_2	intron (exon14~15)	16	CATGAGCCAACGCACTTGGCCTGAACATCTGTTTTAATTTTTACTTTTGAGGGCAAATACCAGCACTGTGGGAGGACGAGGTGGGCCGATTGCTTGAGCCCAGTAGTTCAAGACCACCCTGGGCAACGTGGCAAAACCCTATCTCTACCAAAAATACAAAATTTAGCTGGTATGGTGGCAGGTGCCTGTAATCCCAGCTACTCAGAAGGCCGAGGCAGGAGAATTCCTTGAACCCGGAACGCGCAGGTTGCAGTGAGCCAAGATCAGACCACTGCACTCCAGCCTGGGCAATGGAGCAAGACCCCGTCTCAAAAAAAAAATTTTTTTTTTTTACTTTTAGGAAATGTTAATATAAGTAGACCAAA
MRE11	3'UTR	12	AATCCATTCTTAGAAAAAAACTGAGTAAAAAAGTATCTCAATGGGCTGGGTGCAGTGGCTCATGCCTTTAATCCCAGCACTTTGGGAGGCCGAGGAGGGGGTTCACCTGAGGTCAGGAGTTTGAGACCAGCCTGGCCAACATGGTGAAACCTCGTCTCTACTAAAAATACAAAAGATTAGCTGGGCATGGTGGTGTGTGCCTGTAATCTTAGCTACTCAGGAGGCTGAGGCAGGAGAATCGCTTGAACCCAGGAG
POLH_1	intron (exon4~5)	23	AATTGAAAGGAAACTTAAACTACAGCCTGAATGAATCACAAGGACTCACATGGAAGGATATACAAATTTTCTTATCTTTCCAGGTATATGGCTGTTGAGAAGCTGTGAAATCTGTATGAAAGTAAATTTCTCTTTAGATATAACTAGGGCAGGTTAGTGTTATCAATAGAAGGCAGAGACCTGGCGCGGTGATTCACGCTTCTAATCCCAGCACTTTGGGAGGCCGAGGTGGGTGGATCATGAGGTCAGGAGTTCAAGACCAACCTGGCCAGCATGGTGAAACCCCATCTCTACTAAAAATACAAAAATTAGCTGGGCATGGTGGCGCGTGCCTGTAATCCCAGCTACTTGGGAGGCTGAGGCAGGAGATTTGCTTGAACCAGGACCCAGGAGGTGGAG…
POLH_2	intron (exon4~5)	17	TTCTTTCCTTTTCATTTCATTTCATTTCATTTCTTTATTTTGAGATGGAGCGTCACTCTGTCGCCCTGGCTGGAGTGCAGTGGCATGATCTCAGCTCGCTGCAACCTCCGCCTCCAGGGTTCAAGCAGTTCTCCTGCCCCAGCCTCCCAAGTAGCTGGGATTACAGGCATGTATCCACTACACGCTGCTAATTTTTGTATTTTTAGTAGAGATGGGGTTTCACCATGTTGGCCAGGCAGGTCTGGAACTCCTGACCTCAAATGATCCACCTGCCTTGGCCTCCCAAAGTGCTGGC
POLH_3	intron (exon4~5)	21	CACTCTGTCACCCAGGCTGGAGTGCAGTGGCGCAATCTCGGCTCATTGTAACCTCTGCCAGAATGAGGTCTTTTTTTTAATTGAATATTATGAAAGTGGAATTCAGTTGTATCCCCCCAGAGCAAATAATTCTGCATGTTTCATGTTTTGGCTGGGTGTGGTGGCTCACACCTGTAATCCCAGCACTTTGGGAGGCCAAGGCAGGTGAATCACCTGAGGTCAGGAGTTCAAGACCAGTCTGGCCAACATGGCGAAACCCCATCTCTACTAAAAATACAAAAATTAGCCGGGCGCAGTGGCAGGTGCCTGTAATCCCAGCTACTTGGGAGGCTGAGACAGGAGAATCACTTGAGTCCAGGAGGCGGAGGGTGCAGTGAGCC
POLH_4	intron (exon4~5)	13	TATTACATAACTTTCTTTTTTTTTAGTTTCCATATGCAACACTGATTTTTTTGGTGTCACCCAGGCTGGAATGCAGTTGTGAGATCTTGGCACACTGCAGCCTCCACCTCCAGGGTTCAAGTGATCCTCATGCCTCAACCTCCTGAGTAGCTGGGATTATAGGCATATGCCACCATGCTGGCTAAGTTTTGTATTTTTAGTAGAGACGGGGTTTCGCCATGTTGGTCAGGCTGGTCTCAAACTCCTGGCATCAAGTTATCCATCTGC
POLH_5	intron (exon4~5)	48	GTGCTGAGATTACAGACGTGAACCACCGCACATGGCCCAAAAGATAGTTTTTAAAAATAAAGTTCCTTGGCCGGGCGCAGTGGCTCATGCCTATAATCCCAGCACTTTGGGAGGCCAAGGCAGGCGGATCACGAGGTCAGAAGATCAAGACTATCCTGGCTAACATGGTGAAACCCCATCCCTACTAAAAAAAATACAAAAAAATTAGCCGGGCGTGGTTGCAGGCGACTGTAGTCCCAGCTACTTGGGAGGCTGAGGCAGGAGAATGACGTGGACTCGGGAGGCTGAGGCAGGAGAATGGCGTGGACCCAGGAGGTGAAGCTTGTGGTGAGCCGAGATCGCTCCACTGCACTCCAGCATGGGCAACAGAGCGAGATTCTATCTCAAAAATAAATAATT…
POLH_6	3'UTR	12	TATTCAAATTATGTAACTCGGCCGGGTACAATGGCTCACGCCTGTAATCCTAACACTTTGGGAGGCCGAGGCAGACAGATCACCTGAGGTCAGGAGTTTGAGACCAGCCTGGCCAACATGGCAAAACCATCTCTACTAAAAATAGAAAAATTAGCCAGGCACGTTCCAGGCACCTGTGATCCCAGCTACTTAGAGGCTGAGGCAGAAGAATTGCTTTAACCTTGGAGGCGGAGGTTGCATTGAGCTGAGATCATGCTAGTGCGCTCCAGCCTGGGCAACAGAGCGAGACTTCATCTCAGAAAATAAAAAATAGGGGCCAGGCACAGTGGCTCATACCTGTAATGCC
POLH_7	3'UTR	16	AAACAAACATAAAGTTGGCACAGAAAAGGGACCAAGTTTAAAAAAGGGTTTTAAATGTAATGAGACTTGCATAGTTAAAAAAAAAAAAGGGATTATTTTTATTTTTATTTTTTATTTTTGAGACGGAGTCTCCCTCTGTCGTCAGGCTAGAATGCAGTGGTGCGTTCTCAGCTCACCGCAACCTCCGTCTCCTGGGTTCAAGCAATTCTCCTGCCTCAGCCTCCCAAGTAGCTGGGACTACAGGCACGTGCTACCACACTCAGCTAATTTTTGTATTTTTAATAGAGATGAGGTTTCACCATGTTGGCCAGGATGGTCTCGATTGCTTGACCTCATGATCCGCCTGCCTCGACCTCCCAAAGTTGCTGGGATTACAGATGTTAGCCACCGATCCTGGCC…
POLH_8	3'UTR	10	GTAAACCCTATTATACCCTCAGTTCTAACCATTGGCCTATCTCTTGCGTTTTGTTCTAATGTAGAATTAGATTGCTACTTGACTAGTTCAGGAACTCTGTTTAGATCTGATAAGTCATAATCAAATCTTGCCAGGCGTGGTGGTTTATGCCTGTTATCCCAGCACTTTGGGAGGCCAAGGCAGGTGGACCACGTGAAGTCAGGAGTTCAAGACAAGCATGGCCAACATGGCGAAACCCTGTATCTACTAAAAATACAAAAATTAGCCGGGCATGGTGGTGGGTGCGTGTAATCCCAGCTAGTTGGGAGGCTGAGGCAGGAGAATCACTTGAACCTGGGAGGCAGAGGTTGCAGTGAGCCGAGATTTCCACTGCATTCCAGCCTGGGCGATAGAGTAACT…
POLH_9	3'UTR	18	TTTAAGAGGTAAGTGCTTCAGCCATTAGGGTTACTGGCTTGTTCATCTTTCCCACTGAGTGTAAATATTTAGCTTAGGGTTTAAAATTTGTTATGTAGCTTTTTGCACTTGTCCATGTTTATACTACTGTATTATTATTATTTTTTTTTGAGATGGAGTCTCGCTGTGTAGCCAGGCTGGAGTGCAGTGGTGCAATCTTGGCTCACTGCAACCTCCGTCTCTCGGGTTCAAGCAATTCTCCTGCCTCAGCTTCCCGAATAGCTGAGACTACAAGCGTGCACCACCATGCCCAGCTAATTTTTGTATTTTTAGTAGAGACAGGTTTTCACCATGTTGGCCAGGCTGGTCTCTATCTAGACCTCGTGATCCATCCGCCTCGGCCTCCCAAAGTGCTGGGAT…
POLH_10	3'UTR	22	TTATGTGACGGAGTTTCTCTCATCGCCCCGGCTGGAATGCAATGGCACGATCTCGGCTCACTGCAACCTCCGCCTCCCGGGTTCAAGCGATTCTCCTGCATCAGCCTCCTGAGTAGCTGGGATTATAGGCATGCACCATCACGCCTGGCTAATTTTTGTATTTTTAGTAGAGATGGGGTTTCGCCACGTTGGCCAGGCTGGTCTTGAACTCTTGATCTCAAGTGATCCACCCGCCCTGGCCTCCCAAAGTGCTGGGATTACAGGCCTGAGCCACCAGGCCAGCCCCAACTTCTACTTTTTATTTTATTTATAAATTGG
TOP3A_1	3'UTR	9	ACTGGCCATTGGTATACATTCTTTGGAGAATGTCGATTTAAGTTCTTCACCCATTTTTTATTTTTTATTTTTTATTTTTTTTTGAGATGGAGTTTCGCTCTTGTGCCCAGGCTGGAGTGCAGTGGTGCGATCTTGGCTCACTGCAACCTCTGCCTCCTGGGTTCAAGCAGTTCTCCTGCCTCAGCCTCCCAAGTAGCTGGAATTACAGGCATCTGCCTCCACACCCAGCTAATTTGTTTAGTATTTTTAGTAAAGACGGGGT
TOP3A_2	3'UTR	7	AGGTTCCTGAGATTGTTCCTGGAACATCTCCGAGTGGGTGTGGGTTGTGGCCCTGCGTGTGTGATTTTGCCTATCCCAGCTCCGGGGTACCACCAACCACTTTTTGTCTCTGTGGGTTTACCTACTCTGGATATTTTGTTTAAATGGAATCATACCAGGCTGGGCACAGTGGCTCACGCCTGTAATCCTAGCACTTTGGGAGGCCAAGGTGGGCAGATCACCTGAGGTCAGGAGTTCGAGACCAGCCTGACCAATATGATGAAACCCCGTCTCTAAAAAAATACAAAAA
TOP3A_3	3'UTR	5	GAAACCCTGTCTCTACTAAAATACAAAAAATTAGCCAGGTGTGGCGGTGTGCGCCTGTAGACCCGGCTACTCAGGAGGCTGAGGC
XPA	intron (exon5~6)	19	CACAAGGTAGCAGCATTATATTAATGCTAAGTTTCTTGAGTATGATCGTTGTTCTTTAGCTATGTAGAAGAACACCATTGTTTTTTGTTTTTTGAGACAGGGTTTCACTCTTGTTGCCCAGGCTGGAGTGCAATGGGGGGATCTCAGCTCACTGCAACCTCCACTTCCCAGGTTCAAGCAATTCTCTTGCCTCAGCCTCCTGAGTAGCTGGGACTACAGGCACACACCATCATGCCCAGCTAATTTTTGTATTTGTAGTAGAGACAAGATTTCACCATGTTGGCCAGGCTGGTCTCAAACTCCTGGCCTCAGGTGATCTACCCGCCTCGGCCTCCTGAAGTGTTGGGATTACAGAAGTGTTGGGATTACAGGCATAAGCCACTGCTCCCAGTCGAATGC…
a Underlined sequences indicate A-to-I edited bases.
